# Frame Editors for Precise, Template-Free Frameshifting

**DOI:** 10.1101/2022.12.05.518807

**Authors:** Shota Nakade, Kazuki Nakamae, Tzu-Chieh Tang, Dou Yu, Tetsushi Sakuma, Takashi Yamamoto, Timothy K. Lu

## Abstract

Efficiency and accuracy are paramount in genome editing. While CRISPR-Cas nucleases are efficient at editing target genes, their accuracy is limited because following DNA cleavage by Cas proteins, error-prone repair mechanisms introduce random mutations. Improving the accuracy of CRISPR-Cas by reducing random repairs using DNA- or RNA-based templates can compromise efficiency. To simultaneously improve both editing efficiency and accuracy, we created a frameshifting genome-editing technology by fusing Cas9 with DNA polymerases. These Frame Editors (FEs) introduce precise and controlled frameshifts into target loci via specific DNA repairs near Cas9-induced cleavage loci. We demonstrate two types of FEs: the insertion-inducing frame editor (iFE) and the deletion-inducing frame editor (dFE). For iFE, DNA polymerase beta (POLB) is fused with Cas9, which increases the frequency of 1-bp insertions. For dFE, T4 DNA polymerase (T4pol) is fused with Cas9, which increases the frequency of 1-bp deletions. Both types of FEs reduce the number of random mutations at target loci compared with Cas9. We show that off-target editing can be reduced by substituting Cas9 with high-fidelity variants, such as HiFi Cas9 or LZ3 Cas9. Thus, FEs can introduce frameshifts into target loci with much improved mutation profiles compared with Cas9 alone and without the requirement for template sequences, offering a new strategy for repairing pathogenic frameshifts.
