## Supplementary Table 1 for "Frame Editors for Precise, Template-Free Frameshifting"

### Sheet: Primers and sgRNAs
Genomic PCR Primers for TIDE analysis
Gene_name	Forword	Reverse
ATP5MC1	CACCTCAAAGAGCCTACATCATCAGG	GGGGTGAAGGGGACGACC
CCDC189	GAGATGAGATGGCAAGTTACAGC	GCCATGAGACTCCATTTACATTC
CD34	AACCTTGAAGCCTAGCCTGTCACC	CTGATTCCCACATGACCCAAATC
GGACT	AGCCCCAGGGCTCTCAAACCTAG	GCTTTCTGGATGACTTCGAGAGTTGC
HELZ2	GCCTTTGAACTCAGCACGGC	CCACTTACCACAAGGACCTCACTG
MAP3K1	AGAAGAAAAGCTTACAAGAGGATCTATTTATGC	CTGCATTTTAGTCGTGAGATGGAGAATAAAG
MPC2	GCAGCTTTTCGGTTCACAG	ATTTTAGAGGAAGCGAGAAGGAAG
PCSK9	GTCAGCACTACAGGCAGCAC	ACCCAGAGTGAGTGAGTTCCAG
TPH2	TCGTTTTTCTTCAGTGCTATTTCTTCAC	CGAGGTGCCAAATCCTCTATGTTAAA
XRCC6	GGTAAAGGCAGCCACTGACATTCT	CTTCATTGGTGAACAGCATGATCC
C16orf93_mit_off_target_2	AGCGGCGCTTTCCTCTATGTTG	AGGACACTGCGCTGCTGGCTC
PCSK9_mit_off_target_6	TTGTTCCTATCTGCCTCCTGCTCTG	CCTTCCTCTGCCTAGAGGTCCTGTG
PCSK9_mit_off_target_9	AGCAGCCCTTGAAATGTTGTGTTG	GACACCAGAGGTTGGGAATAAGGTG
Genomic PCR Primers for NGS
Gene_name	Forword	Reverse
AR	ATTCAGCCAAGCTCAAGGATGGAAG	AAGGTTGCTGTTCCTCATCCAGGAC
ATP5MC1	CACCTCAAAGAGCCTACATCATCAGG	GGGGTGAAGGGGACGACC
CCDC189	GAGATGAGATGGCAAGTTACAGC	GCCATGAGACTCCATTTACATTC
CD34	AACCTTGAAGCCTAGCCTGTCACC	CTGATTCCCACATGACCCAAATC
EPOP	CAGGAATTCTCTCCGCTGTGC	GAGGCGAAGCTGGTCGTAGATTC
GGACT	AGCCCCAGGGCTCTCAAACCTAG	GCTTTCTGGATGACTTCGAGAGTTGC
HACD2	CCCCCTCTCCTCGCGTAGTC	CCCTCAGCGCCCAGGTAC
HELZ2	GCCTTTGAACTCAGCACGGC	CCACTTACCACAAGGACCTCACTG
LAMTOR5	GCGGGACCCTGTCAGATGAGC	AAATAGCATTGTGGCCTGAGAGC
MACO1	GTGCCCTCACCTAGATGAAAATG	GCAGGTCTCTGTCACCATAAATC
MAP3K1	AGAAGAAAAGCTTACAAGAGGATCTATTTATGC	CTGCATTTTAGTCGTGAGATGGAGAATAAAG
MPC2	GCAGCTTTTCGGTTCACAG	ATTTTAGAGGAAGCGAGAAGGAAG
PCSK9	GTGACAGCCGTTGCCATCTG	AAGGAGGCTGCCCCACTCAAG
PPP1R12C	CCCCACTGTCCTAGCACCGTG	GCCTCACCTGGCGATATCTAGGTAG
RAI1	ATCGCAAAGAAAGAGCCTGTGC	GCCGTGAGAGAACGAGTACACATC
SHISAL2B	CAGTTCCTTTTTATGCTAAAATACAATTTGGTTATG	AAGCTTAAGGCCAGTGTCTAATCTTTGAG
SNHG28	GAGGCCGTTCTTGCACTGCA	GTTTTCCACAGAGAGGACGCCG
TENM3	ATGAGAGGAAGGAGAGAAAGAAAAACATCC	CTGAAAATGAAGCAGTGATGTCCCC
TPH2	TGTGTTCGTTTTTCTTCAGTGC	TTTCACAAGTGCGAAAAGTGAG
XRCC6	GGTAAAGGCAGCCACTGACATTCT	CTTCATTGGTGAACAGCATGATCC
ZSCAN25	AGAGCAGGAGGAAACAGCACTTTG	GTTTCTGAAGAGAGTTGGCTGCACAG
Genomic PCR Primers for off-target analysis
Gene_name	Forword	Reverse
XRCC6_mit_off_target_1	AGGTGCATCAAGTCAAGGAAGATGC	TGATTGAGATCTCTTGGCAGTGGTG
C16orf93_mit_off_target_2	AGCGGCGCTTTCCTCTATGTTG	AGGACACTGCGCTGCTGGCTC
ATP5G1_mit_off_target_3	TGTGTGTTAGGCACTGCACTTTACG	AAGACCATTTCTGCCGTGTGAAAAC
TPH2_mit_off_target_4	TGCAGAGAAGGGTCCACAGTTCAAG	TACTTGGAAGGCAAGGCAGCATAAG
PPP1R12C_mit_off_target_5	ACTGCCACAAGGCTTGCTAAGGAG	AGCCTCGAGGAGGAAGAACCACTC
PCSK9_mit_off_target_6	TTGTTCCTATCTGCCTCCTGCTCTG	CCTTCCTCTGCCTAGAGGTCCTGTG
PPP1R12C_mit_off_target_7	AGGATCTCCAGGCTGCTGGTCTC	CGGTGGCTCGGTGCACTTC
PCSK9_mit_off_target_8	AGCGCCTTAACCATGTCTTTGTCC	CTCGAAGCATCGAATGGGTATTAGG
PCSK9_mit_off_target_9	AGCAGCCCTTGAAATGTTGTGTTG	GACACCAGAGGTTGGGAATAAGGTG
Sanger Sequence Primers for TIDE analysis
ATP5MC1	CACCTCAAAGAGCCTACATCATCAGG
CCDC189	GCCATGAGACTCCATTTACATTC
CD34	CTGATTCCCACATGACCCAAATC
GGACT	GCTTTCTGGATGACTTCGAGAGTTGC
HELZ2	GCCTTTGAACTCAGCACGGC
MAP3K1	CTGCATTTTAGTCGTGAGATGGAGAATAAAG
MPC2_1	GCAGCTTTTCGGTTCACAG
MPC2_2	ATTTTAGAGGAAGCGAGAAGGAAG
PCSK9	GTCAGCACTACAGGCAGCAC
TPH2	TCGTTTTTCTTCAGTGCTATTTCTTCAC
TPH2 for T4pol mutant analysis	TTTCACAAGTGCGAAAAGTGAG
XRCC6	CTTCATTGGTGAACAGCATGATCC
C16orf93_mit_off_target_2	AGCGGCGCTTTCCTCTATGTTG
PCSK9_mit_off_target_6	TTGTTCCTATCTGCCTCCTGCTCTG
PCSK9_mit_off_target_9	AGCAGCCCTTGAAATGTTGTGTTG
sgRNA Sequences
Target_genes	spacer sequence
AR	CCGCCGTCCAAGACCTACCG
ATP5MC1	TGGAGAAATGAATAATGCCC
CCDC189	AGCCGCCGCTGCCCCGACCC
CD34	ATAGGAGAAGATGATGTATA
EPOP	GGCGTTCCTAACACCGCCGC
SHISAL2B	CTCAGCATTGGTGCCTTGAT
GGACT	GGGTTGTAGCGCAGCCCGTG
HACD2	CTTCTTCTTCCGCGTGCCGC
HELZ2	GGAGTGGGTCCGGCGCACGC
LAMTOR5	TCTGATTCTAGACACACCAC
MACO1	TTCTGAGCGGATCCCTCGCT
MAP3K1	AGCCTGGAAGCACGAATGGT
MPC2	TCGGCGGCGATGTCGGCCGC
PCSK9	GGGCTGAGAGAGGGACAAGT
PPP1R12C	CCAAGAAGCGCACCACCTCC
SNHG28	CACGTCCTCGGGGCCGCCGC
TENM3	TTTCGTGCTCCGTATCTGTC
TPH2	GCAGGACTCCTTTCCTCCAT
XRCC6	AAAACGTTTCCAAGACATGA
ZSCAN25	TACCGAGGAGCAGCTCAGTC
RAI1	CTTCCATCTGTCCCTGGGGG
RAI1 for mutant generation	TCCTGCACAGGGCCCCCCCA

### Sheet: Off_target_score
CRISPOR_Off-target_score
Rank.	Gene	guideId	guideSeq	offtargetSeq	mismatchPos	mismatchCount	mitOfftargetScore	chrom	start	end	strand	locusDesc
1	XRCC6	21forw	AAAACGTTTCCAAGACATGATGG	AAAACGTTTCCAAGACCTGATGG	................*...	1	38.5	chr10	94968731	94968753	-	exon:XRCC6P1
2	CCDC189	21forw	AGCCGCCGCTGCCCCGACCCCGG	GGGCGCCGCTGCCCCGACCCCGG	*.*.................	2	5.38333	chr1	4715733	4715755	-	intron:AJAP1
3	ATP5MC1	21forw	TGGAGAAATGAATAATGCCCCGG	TGGGGAAATGAATAATCCCCTGG	...*............*...	2	4.25291	chr6	112419847	112419869	+	intron:FAM229B
4	TPH2	21forw	GCAGGACTCCTTTCCTCCATTGG	GCAAGAATCCTTTCCTCCATAGG	...*..*.............	2	3.90873	chrX	95446448	95446470	+	intergenic:RP5-961K14.2-RPS29P28
5	PPP1R12C	21forw	CCAAGAAGCGCACCACCTCCAGG	CCAGGAAGAGCACCACCTCCAGG	...*....*...........	2	3.86967	chr9	124688805	124688827	-	intron:TTLL11-IT1
6	PCSK9	21forw	GGGCTGAGAGAGGGACAAGTCGG	GGGCAGAGAGAAGGACAAGTAGG	....*......*........	2	3.48806	chr19	4610173	4610195	+	intergenic:SEMA6B-CTB-50L17.2
7	PPP1R12C	21forw	CCAAGAAGCGCACCACCTCCAGG	CCAGGTAGCGCACCACCTCCAGG	...*.*..............	2	3.30316	chr18	14393513	14393535	+	exon:FEM1AP2
8	PCSK9	21forw	GGGCTGAGAGAGGGACAAGTCGG	GGACTGAGAGAGGGACACGTGGG	..*..............*..	2	2.62276	chr14	89768353	89768375	-	intergenic:CAP2P1-FOXN3
9	PCSK9	21forw	GGGCTGAGAGAGGGACAAGTCGG	CAGCTGAAAGAGGGACAAGTGGG	**.....*............	3	2.54351	chr18	14528634	14528656	+	intron:POTEC

### Sheet: Essencial genes list
RPS19
TCOF1
NIP7
CARS2
RPL7
ARL17A
RPS18
RPS11
RPL32
DENR
RPL6
ADSL
DNM2
ACTL6A
PPAN
NT5C1B-RDH
ENO1
DOLK
ASH2L
SNRPF
RPL26
GABPA
VOPP1
RSL1D1
RRAGA
URB1
MRP63
NAA30
KPNB1
RPL39
EIF2B5
XRN1
LSM2
MASP2
DEFB131
LSM7
NHP2L1
RPS15A
EEF1A1
RBX1
PTPMT1
CCDC146
COBRA1
VPS25
RPL8
POLR2I
NHP2
OR5M3
SDAD1
DNAJA3
IMP4
MOAP1
NUTF2
PTPN23
RPL14
RP11-110H1.
TPT1
COPS3
HARS
ATP6V0C
CCNH
RPL7A
COL25A1
EEF2
EEFSEC
LGALS8
SFPQ
EIF2S3
COPB1
RBMX2
POLR3H
RPL10
TMLHE
TUBG1
ANKRD30A
KCNJ16
ZNF207
PTRH2
CAPZB
HNRNPU
YEATS2
RPL37
RPF1
SUMO2
ACACA
CAPZA1
FARSB
CTDP1
SS18L2
CENPI
PRPF38B
SF3B1
MAPK1
MOCS3
POP7
UTP18
ME3
PSMC2
TBC1D2B
MRPL17
PIGW
RPL30
GFM1
APPL1
PRAMEF18
THOC2
DCPS
RPS21
POLR2L
DPPA3
PRAMEF11
TBCC
MRPS12
EFTUD2
BEX1
NOL6
HNRNPK
SNRNP70
RPL4
H3F3B
MATR3
RPL38
PGD
DAP3
TSR1
SMC1A
RPL9
RPS12
SNRNP200
ZNRD1
TFAM
TLN1
CHST7
RFK
VARS
WT1
PDAP1
WARS2
OCM
TEX14
OR7C2
SNAP23
FURIN
C19orf25
GNB2L1
PCF11
C6orf226
DHX15
NUP88
EIF2S1
PET117
PPP2CA
CMPK1
RAE1
CIRH1A
DDX42
POLR3A
RPS5
RUVBL2
KHDRBS1
UBQLN3
SART3
CTU2
EXOSC9
EIF3D
FOSL1
SKIV2L2
NSL1
PKD2L2
COX17
RAB3GAP1
SBDS
HSD17B10
RPL34
MRPL41
KIF23
BRIP1
PSMA3
MYO18A
OR5K3
PCNA
COX4I1
CCDC23
SLC26A7
GJA3
PMF1
ZNF259
ARHGAP11A
INTS8
COX5B
BCL2L2-PABPN1
ATP6AP2
FNTB
MTA3
TDRD10
TSG101
HSP90B1
KIF2A
MED14
ANKRD49
PSMB4
COX5A
PCBP1
FCF1
TINF2
LAMTOR3
RPL11
MDM2
CTNNBL1
RPL15
SOX10
TUBGCP3
KDSR
HSPA8
MAD2L1
ZFHX3
DYNLL1
C17orf81
NGDN
CENPC1
POLR3K
KRI1
DNAJB1
SLC35C2
SAE1
NR1I3
NKAP
TBCA
CABIN1
HJURP
TRMT112
ZNF529
RPS27A
ARMC7
AGAP6
POLR1B
FAM96B
PMVK
CSNK2B
KPNA4
RPL13
RPL35A
CUL1
SUPT6H
RPS3
RRP1
SF1
IL9
BUB1
YY1
SMARCA5
PSMD12
RANBP1
PSMB1
WDR74
RPL13A
BUD31
CDC45
PPA1
RPS14
NOC4L
CCDC59
EXOSC8
POLR2E
DGCR8
TOR1AIP1
EXOSC5
CSTF3
USP1
ANAPC7
MDN1
GAPDH
ST13
CCDC73
TERF2
NOL12
DBR1
RBBP5
CASC5
ARL2
ISCA2
MTHFD1
RFC5
PRKRIR
UBC
CHTF8
MORF4L1
CAD
HDAC3
DDX56
PPP1R8
PSMB3
VCP
RAB1B
KRT18
EIF3H
MRPS21
SPATA5
SF3B5
DHX36
CTDSPL
C15orf63
MND1
CHEK1
PSMB2
HSCB
PFN1
GTPBP4
TRAPPC4
TSEN54
RAPGEF6
CDCA8
ATP2A2
PSMA6
COX6B1
CDK11A
SNRPD3
ZBTB8OS
MRTO4
AP3B1
INTS6
EIF6
RPLP0
CDAN1
ZFAND1
RSL24D1
SRSF10
CINP
PES1
EIF1AD
SKP1
CLEC10A
POLR2D
EIF1
WDR83
SOD1
SRSF3
TAF3
SNRPC
HMGCS1
HSPD1
PPA2
PFDN6
NDUFB10
IRS2
MED21
CRCP
SCO2
LYRM4
NDUFB9
WDR55
PSMD6
C10orf55
SNAPC2
TRAIP
FBL
SRSF11
DIMT1
MKI67IP
NOP16
CWC25
FSCN1
UBE2M
SRP54
RPA3
C11orf75
AMD1
PTK2
PRRG4
SFXN4
DHX8
SMC2
ACY1
GPN3
SOCS3
NTN4
UTP14A
CHORDC1
RBM48
MRPS27
DDX41
MARS2
PSME3
CENPE
VPS54
C1orf21
AURKA
NCL
RNGTT
RPS20
PRIM1
CERS1
SRRM1
RPS9
POLR3B
MPLKIP
UFD1L
ATP6AP1
ZMYND8
CCDC7
ABHD11
CCNA2
GABPB1
HIVEP3
BRD2
DCTN4
BUB3
CDS2
UGGT2
AC021066.1
ROMO1
DPY30
ALG2
C21orf91
RPAIN
PSMG3
METTL14
NLE1
PLDN
EIF2S2
SNAPC4
PSMC3
FCGR1A
C10orf111
ELMOD3
PFDN4
EIF3A
GPN1
MRPL53
VMP1
C5orf62
ENTHD1
C7orf23
ANAPC4
C20orf111
FAM118B
ZNF662
ASXL3
COPB2
REV3L
EMC7
PGP
ACTR6
CNPY2
CCDC58
DDX43
NUP93
MCM3AP
POLE2
PHTF2
SERAC1
SOD2
SERPINH1
RFC3
PLK1
CD36
POLR1A
RABGGTB
GEMIN5
COG1
RPL24
YBEY
SLC25A26
PKM
AP2M1
DDX1
NOD1
ZW10
NAA50
CEP152
ATAD1
CDK9
TRMT6
EIF4E
YPEL1
HEATR1
TXNRD3NB
TRIAP1
TOR1B
OR5AR1
VPS36
PIK3C3
MAX
INO80E
STX18
SNRPG
CXorf36
ARPC4
MIOS
FMO5
RPA1
RBMX
VAC14
COASY
TPR
IGBP1
DIS3
CRKL
IL36G
CUL2
POLRMT
GCSH
PDRG1
NRF1
EIF5
LIPT1
DTYMK
C11orf10
RPS8
AP2B1
ELAC2
USP24
TRAPPC11
LAS1L
ORC6
ATP6V0D1
PSMB6
CENPW
RAN
ARGLU1
ZWINT
CD2
RPAP3
PPP1R37
BCAS2
NR2C2AP
GINS3
CTU1
PFDN2
CCT6B
DCLRE1B
THAP1
EPHB6
C12orf50
SRM
CCT6A
CNIH4
VCL
TIPRL
EXOSC1
GINS2
POLR2G
SMU1
TAF1C
ATP10B
EIF5A
PSMD14
TARS
SIAE
CIAO1
VPS4A
RBBP6
DHX9
POLD3
UQCC
RRP9
MRC1
MAP3K2
RQCD1
SF3A2
TMED3
PRPF4
CTDSP2
KHSRP
RPL36
EXOSC10
MRPS18C
NFS1
SGSM3
MRPL36
RPL19
C1orf228
CCT8
ACO2
MFAP1
FERMT2
S100G
FXN
NME5
KLF1
EIF3B
SLC35D1
TSEN34
FAM185A
YARS2
VN1R2
SETDB1
ARIH1
VPS13D
ANAPC1
C16orf72
WWTR1
CEBPZ
TCEB2
NDUFA2
STX5
RPL5
U2AF1L4
FARSA
MAT2A
CCDC101
NBR1
S100PBP
PSMD2
CIT
TUBGCP4
POLG2
MASTL
PSMC5
TRA2B
FUS
LMLN
XRCC4
XPO1
KRTCAP2
C19orf69
RRP1B
SLC25A3
TCP1
TNFSF12-TNFSF13
PHF5A
ACTR2
PRMT5
NUDCD3
SPTLC1
SLC6A20
NSA2
EIF1AX
CFHR4
ATG5
SRCAP
HAUS1
N6AMT1
ATR
AHSA2
EIF3E
SPHAR
UBLCP1
MRPL13
RPLP2
SLC39A7
TRIM59
UQCRFS1
DR1
CKAP2
TAF5
SRSF1
FBXW11
VPS28
PGM5
F11
NUPL1
PMPCB
UFM1
PHB2
HMGCR
SMG1
ZNF687
DCTN5
PPP2R1A
KIAA0586
CCT4
EMC6
RPP21
IPO11
NFYB
EIF4ENIF1
C9orf114
LSM11
VRK1
TBC1D8B
MNAT1
NDNL2
BBX
SEC61B
OR5H14
ACTL6B
RCL1
CSF3R
NOP14
RPL18
MMS22L
UBA52
SMG7
C10orf2
INTS4
FAM193B
PRMT1
DNM1L
POTEG
RPE
ALG11
NCOA6
HNRNPC
DEF8
POLR2F
EXOC7
TLCD1
PPP2R3C
CCDC80
HYOU1
PXDN
PRPF19
TXN2
NUBP2
MPDU1
LIMS1
TDGF1
ABCB7
RAB5A
GTF2A2
PRPF6
ECD
LSG1
RCC1
ATP5I
SERPINE2
EIF5B
PMM2
HCFC1
PPP1R10
BAI3
SNRNP48
PABPN1
GFM2
EPS15L1
RPS4X
BARD1
GS1-211B7.1
RANBP3L
C19orf43
PSMA4
CDC16
SFSWAP
RER1
BOD1L1
FPGT
G6PD
MBD6
TIRAP
FLI1
KIF11
GINS1
ATP5B
GNL2
MRPL12
CHMP3
PWP2
PPP4C
ZNF513
AKIRIN2
C15orf42
ZFC3H1
CHKA
MAPK10
LAMA2
UTP3
MED11
RPRD1B
AWAT1
RBM39
MCMBP
ZNHIT6
CENPH
HAUS5
KIAA1731
RABGEF1
ENOPH1
FANCM
FPGS
EFCAB4A
DNAJC17
ASB11
ORC3
MTOR
HAUS3
CHMP2A
SPICE1
COPS6
ZNHIT2
SNRNP25
RPS13
M6PR
GUF1
C3orf67
PPP1R12A
RPL28
C21orf59
RAB6C
WARS
TDO2
CNKSR2
TUBB
CISD2
SKA1
IL32
PARP14
BRAT1
OR2A5
ATP6V0B
HINFP
KCTD15
NDUFB2
PBRM1
ANXA10
NOP10
TMEM106B
NOP58
TMX2
PSMD8
EIF2B1
PTPDC1
MMD2
HEATR7B2
STXBP3
TOMM22
CEP192
HAUS7
OVGP1
SCD
MRPS16
RFT1
SEPHS2
LRMP
TSPAN33
MED26
NCAPG
PPCDC
CSTL1
RRP8
HNRPDL
TOR1AIP2
SMC5
LRRC55
C19orf52
PARN
ARPC3
DDB1
WDR33
LCE1A
U2AF1
HSDL2
CCNYL1
ZNHIT1
ORC5
TAF7
HORMAD2
BFSP1
STT3A
NDOR1
RRP15
HM13
MCM6
CCDC99
CHPF2
GLRA1
TTC37
FAM98B
NAA38
DHDDS
GTPBP2
CLEC2L
ATMIN
MTRNR2L3
PEA15
NDC80
POLR2A
DDX39B
RNF224
METTL23
C11orf58
GABPB2
MCF2L
ERAL1
HUWE1
HECTD3
SCAP
IMP3
IFRD1
CSNK1D
CHCHD1
ZNF596
GKAP1
DDX21
MYC
LRR1
GART
RTTN
SLC7A1
PDCD7
MRPS35
KRT71
PSIP1
ZMYND11
TFB2M
RPL29
OSGEP
AGPS
WDR18
SUGP1
KDM4B
CCDC86
GTF2H5
CAPN9
DCTN6
RNASEH2C
HIST2H3D
RPL27
ZNF407
GINS4
ACSM4
SLC7A4
ZBBX
OR52E2
C15orf41
GJC1
SLC25A5
HNRNPCL1
HNRNPA2B1
HELZ
HNRNPD
SNX22
ANKLE2
WDR24
ATP6V1H
RPS6
ARPC2
MRPL27
COA5
OR13C5
PADI4
PRPF38A
C8orf82
TOP2A
USP39
WDR70
BRCA2
MCM2
IER5
AHSA1
GEMIN7
EED
SMAD4
MESDC2
SLC22A25
NSMCE1
BAP1
TMEM237
NEU3
TEN1
SYS1
TMED10
KLF4
S100A10
C11orf57
FAM204A
UBL5
METTL16
GTF3C1
ASNS
PKMYT1
MRPL44
NUP35
PPYR1
SMG5
RNF217
CPSF4
AKAP10
WEE1
C3orf77
LGALS9C
SUZ12
PSMA7
ALDOA
PAK1IP1
SYMPK
GNL3L
TXNDC9
UBE3D
GLYCTK
SLC3A2
TAF7L
SMS
SAFB
RP11-466G12.4
MLKL
C18orf21
CENPA
SMARCB1
RIOK1
POP5
SCAF11
SLC44A2
GRWD1
DMAP1
VRTN
NARFL
RNF135
SPC24
FAM63B
RPS19
SUMO1
IGFN1
AGAP5
VOPP1
JAKMIP1
HIST2H2AC
SPHAR
LCE3E
PDRG1
RRP1B
PFDN4
OVGP1
CCDC58
HIST1H2BJ
CCDC73
ZSCAN18
DENR
CHKA
FAM185A
OCM
KBTBD11
RPL32
RBMXL2
LRRC37A3
SNRPG
POLR2J
EID1
HMGN4
FJX1
MRPS18C
UTP18
GCSH
HIST1H2AG
MT1E
RPL30
TMEM52
XPA
ARHGEF19
RAMP2
MTA3
POLRMT
ZNF524
RSL24D1
EXOSC1
BATF
KRTAP11-1
FCF1
NEUROG1
NSRP1
XYLT1
CNIH4
RPS7
PLAC9
DCPS
HMGN1
HIST1H2BM
RPS11
TP53TG5
KRT82
MRP63
OR51V1
RPL7A
MTMR1
TMEM144
ACSM1
RRN3
IPO4
HNRNPU
GTF3C1
RPL6
CCDC90B
C15orf42
CITED4
CXCR3
ICOS
AKR1A1
WDR83OS
RMI1
RFC5
OR5AR1
FAM96B
PCDHB1
RPL8
TTLL4
ELOVL2
JAG2
RBMX2
POLR3K
ZBTB39
PKD1
MFSD2A
RAE1
RIMBP3B
PKN3
YY1
CWC25
ARSE
NBR1
PRNP
NUDC
KDM4E
RBX1
TSPYL2
RALGDS
C14orf80
APBA3
ENO1
SMG1
C9orf169
ZNRD1
KCNJ16
POLR2I
UBA52
NOC4L
HORMAD2
OR9Q2
HPN
KRT24
FOXH1
GDF9
CEP290
ADRA2C
TULP1
LTBR
ZCCHC12
RPAIN
B3GALT4
ATP1A2
PCDHB16
CDAN1
PIP5K1C
MPP4
SPOCD1
H3F3B
RPS21
BEX1
DDX41
ATP12A
PLEKHA6
SIGLEC5
GPR115
PGBD4
ABCC3
C1QTNF4
SUZ12
IRS1
POLR1A
TMEM183A
OR52B4
SLC13A2
TUBGCP3
GGT7
OR1D2
TUBG2
FOXB1
COX4I2
CFHR5
COX7B2
ZMYND8
ANKLE2
ZBTB32
MEX3A
IRF2BPL
XPO1
SERPINB3
SPC24
ZNF835
HSP90AB1
C1orf52
EXOSC8
PPP1R7
ANAPC7
PDP2
LRRC6
PCDHGC5
ECH1
BIRC6
CHMP4C
URB1
PPP4C
LRRC3
FAM207A
TSSK1B
SNRNP35
ENTPD7
ZNF559
PLEKHA3
PSMB11
C12orf57
BCL9L
COL6A2
PHLDA2
ERAS
GAS8
ANAPC1
PHIP
TMEM234
RPL13A
USP44
HNRNPA0
COX6B1
KRTCAP2
CASKIN1
IFNB1
MED21
SDSL
RPS6
DDX42
LIN7C
UBXN4
DSN1
NTAN1
CDC26
PIGM
CHD6
CHORDC1
UVRAG
ZNF580
OR4D10
COG6
FBXO41
C1orf150
MMP23B
FFAR3
PIGW
ZRSR2
ARMC7
EIF6
ANKRD49
PIK3CA
DEFB131
CLDN4
C5orf62
C7
COPB1
STX18
MASP2
RP11-528L24.3
PEX16
TMCC3
FTSJD1
PDF
TSR1
WWC2
EIF4E1B
PCDHB7
ASNS
GNG7
RBM48
HIST2H2BE
CGB1
S100A11
EIF5
DGCR8
ZNF226
PI4K2A
LRRK1
SGTA
TOMM22
POTED
PSME3
ZBTB8OS
LCN8
CDC42BPB
PA2G4
PLEKHH1
POP7
TFAM
ATP6V0C
C6orf226
MEIS1
PRDM14
QRFP
BRAT1
WDR76
VWDE
KLHL34
ALLC
CAPZA1
CTU1
C1orf106
C8orf87
KRT13
CLUL1
PSMB3
OR4D9
ZNF286B
KIF7
LIPA
DDN
RSL1D1
SNAPC4
TWF1
SKIDA1
DSCAM
CEND1
USP43
PHPT1
IGSF23
CTSZ
HYI
UCN
JUNB
GRB2
TAF1C
PFDN6
EID2B
GSTZ1
PPYR1
WBP1L
ATR
CAPZB
EBF2
RFC4
SBDS
GCNT4
USF2
ANKRD39
ZNF207
SLC43A1
NOL3
2022-03-11
SMPD2
C11orf86
MTRNR2L5
ZRANB2
OR5K3
HOXA5
ARL17A
PPP2CA
TBL3
RNF20
TBCA
RP11-865B13.1
PCBP1
KDSR
BCAS2
XIAP
TPM1
GPAM
GARS
ALPK3
TFPT
RNF112
TCTEX1D2
SLC27A5
VPS13C
IBSP
NBPF3
KRTAP4-6
OR9I1
CMTM3
AGR2
HSD17B10
MSI2
DCAF12
DNAJC11
NIP7
MKL1
PATE2
RTEL1
F10
KCND2
PRR23C
EXOSC7
RIF1
KRT28
GPR124
DLL3
C10orf131
ATF5
KRTAP19-4
PRODH
C21orf59
LCE3D
CRH
BCL2L1
TOX4
FAM98B
MYC
PSIP1
NRF1
EEF1A1
OR4F5
MPLKIP
LRRN1
CASC4
NUTF2
TC2N
C19orf60
DESI1
AHSA2
BCHE
CHIC1
CUBN
C1orf159
OSBPL7
FGF11
FAM70B
EIF2C2
C9orf152
KRTAP432
NT5DC1
RPS27A
C19orf52
NAA30
SLN
CEACAM19
ZDHHC22
CDCA5
KIF5A
USP12
C17orf85
RNF186
GLS2
ADM2
GLRA1
RFC3
HIST1H1B
EIF2S2
LSM2
UBASH3A
GINS1
PCDH18
CLN6
NSUN5
C5orf55
MYLPF
SGCA
CIRH1A
ACTR6
FNBP4
SAFB
ZXDC
HAUS1
POM121
C3orf71
NAALAD2
LGALS3BP
SMURF2
FGF17
DLG5
SAE1
EVX1
VPS13D
CST5
UTP14A
DUOX1
MOCS3
CRYGC
MED1
HIGD2A
C1D
OR51F1
WDR38
VTN
MRPL24
KDELR2
COX6B2
C15orf26
CCDC74A
CALML6
TXLNG
PRPF38B
FAM171B
OR2V1
KIAA0586
CCNA2
GPR158
SLCO1B7
RANBP1
PIGS
ARL4D
TSSK6
PARM1
COMMD3
TMEM97
CTU2
SPAG17
RRH
DUSP27
CDC45
GLIPR2
PPP1R36
PCDHB3
DVL2
SMEK2
CATSPERB
YME1L1
BSX
OR7C1
CTTNBP2NL
PSMC2
CEP250
CD70
NKAIN1
TRIM61
BRI3
BTF3L4
SART3
LSS
NDUFA7
FOXC2
PPP2R3C
EIF3H
GRPEL1
TTC30A
ZFYVE20
TRIAP1
CFHR4
RILPL1
NEK7
YIPF3
H1FNT
RPL37A
GPR125
CYP39A1
HIST1H2AB
CCDC28B
HIST1H2AA
CEACAM5
TCHHL1
DOK1
RPL10
DUSP12
PSMA6
FOXF2
TPT1
FAM75A1
MYPN
C12orf76
DHH
ACTL6A
PITPNA
SNRPF
CCR7
PADI4
RBPMS
SLC38A5
ASH2L
C11orf87
USP3
ZNF259
ZBTB34
PDE6C
C15orf63
SUSD3
TUBG1
CPSF4L
RBM28
EEF2
OR7D4
SRCAP
RPL36
OR6B1
UBQLN4
39880
SH3TC1
TTC36
C11orf35
DNAJC17
WDR91
RGS9
C12orf75
C6orf89
AGTR2
ATP2B3
SNRNP200
FKBPL
KCNJ15
PRKCH
EID2
UBL4B
KDM1A
BHLHA9
MEF2BNB
PPFIA4
SLC4A1
CNPY2
GPR85
C17orf81
TIMM22
LMOD3
TDO2
SRSF7
H2BFM
PPP2R5D
RNF168
WDR88
DSC3
GJA9
TCFL5
C3orf25
CCL13
BEGAIN
DUSP21
TBX5
GTPBP4
FBXW4
TRAF3IP3
LAIR2
CCDC17
NSUN6
HSD17B7
SIGLEC15
YPEL1
C12orf71
RPS18
PAQR3
PRPF6
HSPA8
PLS1
FXYD7
OR10A7
IDI1
PRRC2A
NDNL2
SYNGR2
ADO
C7orf50
NKD2
RBFOX3
AIDA
RPS5
MMS22L
THUMPD2
RBM39
CLCF1
BLOC1S3
C14orf102
SHC2
PIEZO1
FBXO22
SCTR
POLR1B
IMPDH1
TRAF3IP1
RBM12B
BUD31
FANCM
TGFBI
FAHD2B
DNAJC4
EIF1
SLC11A1
CHD4
RPS9
SPATA6
PI4K2B
TCF3
MMGT1
LILRA3
OR5C1
RBBP4
ISM1
KPNB1
SSTR1
TGM7
C9orf16
PAPPA
PNPLA6
CLDN25
CCDC135
ELAC2
RPL37
MUSK
NANOGNB
SLC6A12
ATP5I
OR5I1
TMEM108
GUSB
KIAA0907
CALML3
CXorf69
SLC6A7
RSPH6A
UBR5
FLT3LG
TOR1B
PCF11
TAZ
GPR6
METTL24
IRF2BP1
PTPRCAP
HOXC12
NCL
HS3ST4
PPAN
PAF1
IL17F
RAB1B
C14orf182
ABCA2
SGSH
ARID5B
GABPA
FAM110C
HDAC3
SLFNL1
NUF2
MCM10
SKP1
OR11G2
FCGR1A
SLC52A3
ARL11
ENDOG
ZMIZ1
CCDC64B
CXCR6
PKD2L1
ADAM23
LCA5L
POLR3H
RPIA
EGR1
UBA3
CHERP
RNF24
PDCL3
UFD1L
RAN
ADORA1
CELA1
C7orf23
RBBP5
HOXD9
NPFF
CUL1
C2orf84
TRIM4
ZKSCAN2
CEBPZ
TRAF4
PRPF38A
RP4-725G10.1
MCL1
C11orf52
SHROOM1
KDM5A
AKR1C2
PLEKHG4
POLR3B
PIGY
PYGO2
TWSG1
C1orf158
ABHD15
PLLP
PDCD7
HIGD1A
VN1R2
OR1L3
C3orf33
ANO1
RBMX
DZIP1
DOCK5
KCTD10
UBL7
KCTD3
PMF1
PYGL
TRIP13
ALKBH3
GSTA1
JMJD8
PNMA1
PAX4
PTAR1
PMM1
GINS2
ALDH3B2
TULP3
ARL3
GCGR
HAUS5
RPS15A
PDAP1
ATP5B
RABEP2
P2RX1
RDBP
FKBP1A
HIST1H2AD
RAD18
GTF3C2
SLC43A3
NAA40
SNRNP70
DEFB1
AP3M1
ACAN
C2orf66
GRPR
AURKA
KTI12
MAPK1
OR2V2
C16orf48
ARL2
PRR14
ZC3H15
RBBP9
JRKL
TLE4
DUS3L
ZBTB5
MRPS17
MYPOP
ADRB3
POU6F1
ASPDH
U2AF1
GMEB2
MGST1
ALG2
SMURF1
TTC16
RHOD
MFAP1
SFSWAP
MAX
NHP2L1
PRDX1
SAYSD1
MGEA5
OR8H1
ABR
MCM3AP
FBXL17
RPS2
RP4-811H24.6
RPL27A
ZBTB17
HELZ
IL10RA
SRRM2
RPP21
ARID5A
TRMT6
GLYR1
TSR2
RELL1
ISG20
BRWD3
HSPD1
WDR55
CGNL1
TMEM99
LSM11
GATA2
KRT34
RGS9BP
KCTD11
FARSA
PES1
KRTAP19-8
PGP
SSH1
KRT75
HIST3H2A
PPM1D
COX7A2
RADIL
ABHD12B
SLC7A6
ZFHX3
ELP3
KIF20A
C16orf54
PACSIN3
DYNLL1
USP40
SORCS2
KRT6B
ACTA2
GNMT
SCUBE1
DPM2
ASB14
C17orf28
C19orf69
ADIPOR1
DEFB4A
RPA3
C22orf15
SALL4
USP1
TRIM68
RFXAP
ZNF513
C12orf39
DDX23
COQ3
SUPT6H
CHCHD6
CTNNBL1
TMEM14C
DIABLO
SLC2A12
ACTL6B
SHD
VPS26B
GGTLC1
EVL
RNF133
FAM63B
ATAD3B
MFSD5
FAM209B
SOX3
FAM183A
RGS10
CCDC125
TMEM230
TM6SF2
PHC3
ALG8
RPL38
SMC5
TECRL
INSM2
ANKFN1
HIST3H3
MEGF10
ALG10
DKKL1
MPV17L
SS18L2
TMEM120B
TMEM109
OR52H1
PLA2G2E
ANKMY2
FOXD4L1
SH2D3A
CRTAP
MARCKS
DDX46
RPL13
FAM216B
PPP4R2
TSPAN16
UTP6
PI3
BRSK1
TNNC2
CCDC19
FLYWCH2
PTCH1
SHISA7
KDM4C
ARHGAP36
YDJC
SPTLC1
HMHB1
TNNT3
TTC27
IL6R
SYVN1
CTNNBIP1
CRLF3
SYCE2
KIF12
GEMIN4
USP54
RNPEP
CATSPER1
LYSMD4
PLOD1
SHROOM2
C2orf69
SYCN
PABPN1
TARS
NUPL1
MAN2B2
CRYAA
NDST2
MRPL36
OAS2
KRT20
RAX
MED22
PCDHB8
EXOSC5
MTHFD2
TMPRSS11BNL
THBD
TCOF1
LCP2
DDX5
CFI
SERAC1
KCTD8
HCFC1
