## Supplementary Table 3 for "Frame Editors for Precise, Template-Free Frameshifting"

### Sheet: FE_histogram
Target genes	Tools	Deletion size																				Insertion size
		-20	-19	-18	-17	-16	-15	-14	-13	-12	-11	-10	-9	-8	-7	-6	-5	-4	-3	-2	-1	1	2	3	4	5
GGACT	SpCas9	0.0839727	0.0315375	0.0516396	0.0021912	0.594076	0.708239	0.964146	0.132244	2.26912	2.28184	1.96556	7.0464	1.84137	1.7279	0.337072	1.09467	0.49065	0.833851	1.20848	6.22493	34.8859	4.90134	0.827061	0.00688527	0
GGACT	SpCas9 iFE	0.288815	0.293767	0.00117325	0.195839	0.0886752	0.333065	1.21405	0.153163	1.93381	1.93375	2.29002	6.75307	0.88718	1.53406	0.17315	0.592281	0.396015	0.861107	1.30985	9.72189	22.3421	10.0019	0.781366	0.291029	0
GGACT	SpCas9 dFE	0.345291	0.876396	0.0657581	0.0471154	0.146787	0.222685	0.303873	0.129929	1.91425	1.63185	1.33368	3.01079	1.31577	1.82027	0.0839577	0.62168	0.160541	0.733596	2.75343	11.5416	31.2983	5.25365	0.179472	0.202498	0.0178628
AR	SpCas9	0.236262	0.249741	0	0.885736	0.306398	0.842853	0.426388	0.0910691	0.269565	3.08634	3.96322	2.28617	0.956635	2.66538	0.504066	2.0421	9.04279	1.39347	2.74036	6.67342	31.8668	4.60371	0.796583	0	0
AR	SpCas9 iFE	0.195385	0.0506063	0.488471	0.261413	0.16636	0.378585	0.780623	0.584881	0.570432	2.257	3.60537	1.92895	0.424806	2.35351	1.21877	1.67866	6.62526	1.63732	4.25445	10.6658	17.9295	7.32544	1.77273	0.0119926	0
AR	SpCas9 dFE	0.00563253	0.147962	0.549183	0.317521	0.313248	0.220898	0.832281	0.803965	0.521245	0.969143	1.89687	1.88525	0.449848	1.952	1.18707	1.23775	4.90943	1.17139	2.49009	14.5754	13.2758	9.25922	2.6674	0.107918	0.00274529
ATP5MC1	SpCas9	2.93217	0.724462	1.95069	1.67774	1.15111	1.35071	1.61765	4.90076	2.40718	1.48522	2.67664	2.72014	4.31651	2.82145	4.43515	5.03664	7.9234	6.06426	9.20212	11.8518	1.32189	2.64727	0.238243	0.120296	0.0114302
ATP5MC1	SpCas9 iFE	2.67124	0.353054	1.59424	1.78635	1.00225	1.09081	0.986837	4.58529	2.38874	1.39718	2.2736	3.42191	3.36778	2.49282	6.39596	6.86625	10.668	6.87448	9.8059	9.85758	1.05957	1.11139	0.0811594	0.27497	0.0788406
ATP5MC1	SpCas9 dFE	1.17408	0.127547	0.31225	0.217024	0.607723	0.59391	0.376245	1.10426	1.02649	0.391085	0.94313	0.730948	0.9435	0.762818	1.75345	2.18745	4.32679	5.54902	7.48263	45.4222	0.692877	3.19523	0.110191	0.0216444	0.0112927
MPC2	SpCas9	1.76496	0.485924	0.90143	1.06135	3.09265	0.551129	0.995448	0.688844	0.548075	1.06453	3.07911	2.39546	2.68651	1.34227	1.64473	1.36646	1.36332	1.02272	1.35691	5.55847	12.7419	1.20017	0.30822	0.0918472	0.0354921
MPC2	SpCas9 iFE	1.52042	0.51799	0.533328	0.734528	2.10141	0.464452	0.852097	1.01702	0.554048	1.14223	2.58176	2.23397	2.60096	1.7051	1.05836	1.32155	0.708939	0.936635	0.582736	5.04577	32.032	1.0912	0.134505	0.0432261	0.0195144
MPC2	SpCas9 dFE	0.559868	0.227674	0.352459	0.34321	0.70473	0.277398	0.771815	0.73667	0.956484	1.90253	1.64885	1.59433	1.37084	2.81908	1.14981	1.63858	1.89061	2.56997	3.88588	25.6452	4.82831	0.383589	0.0394573	0	0.00863334
CCDC189	SpCas9	0.309853	0.442375	0.591525	0.729708	0.412988	1.40135	0.963903	1.26143	2.07087	2.98432	5.37982	1.08346	0.874139	4.84906	18.5158	1.94472	2.10275	1.36666	3.10894	14.0556	8.32705	0.678906	0.282505	0.208281	0.0793351
CCDC189	SpCas9 iFE	0.640713	0.206094	1.00349	0.776545	0.760453	0.990596	1.01373	1.80855	2.89163	3.57778	6.83524	1.71756	1.57208	4.60375	16.4828	2.56975	1.34209	1.98282	3.23548	11.5815	8.37107	1.81011	0.459989	0.628019	0.194048
CCDC189	SpCas9 dFE	0.702108	0.113149	0.472629	1.25938	0.294232	0.552188	0.441888	0.669155	1.29503	1.01274	2.63715	0.97776	0.657763	1.82899	5.80859	1.66077	2.33647	4.13971	6.21581	35.5854	3.46609	0.140523	0.0761528	0.0953769	0.0517426
EPOP	SpCas9	0.159854	0.139389	0.648703	0.47468	1.68734	1.33548	0.0563909	0.266261	1.26842	0.431309	3.43338	0.910108	3.1029	1.71402	6.22684	1.56815	0.896027	10.5022	2.10674	13.8593	11.0116	0.290042	0.00309349	0	0
EPOP	SpCas9 iFE	0.657629	0.0580759	0.67442	1.04972	1.66837	1.87346	0.454151	1.02291	1.26955	1.43077	1.81887	1.72435	1.10419	3.29143	8.08391	0.100537	1.06048	7.66103	1.755	7.0019	29.2903	1.28386	0.145606	0.228347	0.461033
EPOP	SpCas9 dFE	1.32596	0.160928	0.143773	1.82841	0.89379	1.38852	0.384558	1.17417	0.559104	3.51655	1.37589	0.389024	2.18511	1.80425	2.95337	0.941227	1.4388	11.3179	3.54303	15.9065	9.32482	0.793989	0.00524191	0	0
SNHG28	SpCas9	0.500422	0.82292	0.466351	0.617611	0.784849	2.89386	1.44722	1.58301	1.83218	2.38419	0.796437	1.84807	0.597702	0.804593	1.4227	1.11174	0.63699	5.13623	2.04855	6.88332	19.1814	2.17882	0.654044	0.100153	0
SNHG28	SpCas9 iFE	0.828602	0.315068	0.416959	0.363025	0.294716	1.45593	1.17124	1.555	1.25627	1.3851	0.285138	1.23588	0.518203	0.892434	1.24197	0.461606	0.759145	5.48572	0.784777	4.0278	36.1018	1.31182	0.393918	0.0463258	0.0096609
SNHG28	SpCas9 dFE	0.290664	0.296523	0.249251	0.239891	0.417924	1.18104	0.89746	1.35686	1.50543	0.922199	0.45838	1.44202	1.17873	1.65092	1.93823	1.20196	1.23203	10.9286	4.54732	19.7041	9.06199	0.600236	0.124252	0.0224705	0
CD34	SpCas9	0.0491255	0	0.0314237	0.835494	0.0981752	0.248237	0.247331	0.160274	0.824932	0.15554	0.23764	0.178629	0.440436	1.40573	0.286056	0.783027	1.70416	0.195636	1.67287	1.30042	50.9567	0.4583	0.136355	0	0.022374
CD34	SpCas9 iFE	0.147331	0.0406132	0.0208554	1.15022	0.0452456	0.18288	0.277304	0.145457	0.44904	0.267053	0.2754	0.155253	0.39016	1.4464	0.849171	0.739432	1.39963	0.298647	1.5616	0.704859	55.4584	0.712264	0.203247	0.0450115	0
CD34	SpCas9 dFE	0.0592754	0.0452469	0.16115	0.230287	0.213888	0.258594	0.237691	0.412188	0.128569	0.09954	0.415488	0.120902	0.732978	1.30405	0.202856	1.47257	1.32557	0.767758	4.99469	1.64323	36.8626	0.273628	0.0277217	0	0.0276763
SHISAL2B	SpCas9	0.0270315	0.0780971	0.140436	0.06779	0.0509605	0.0366233	0.173565	0.707117	3.34838	0.954278	0.43931	0.138783	0.294111	0.262938	0.00174397	0.298041	0.115478	0.267187	0.449817	1.5163	5.40636	0.767593	1.03855	0.407401	0
SHISAL2B	SpCas9 iFE	0	0	0.0587284	0.05321	0	0.0781074	0.109678	0.266271	1.49458	0.389944	0.287391	0.175169	0.237479	0.174838	0.0507798	0.36287	0.168675	0.140738	0.408412	1.61896	3.07909	1.0441	0.739665	0.330003	0
SHISAL2B	SpCas9 dFE	0	0	0.0363775	0	0.014647	0	0.005878	0.124641	0.550464	0.240036	0.120227	0.0433041	0.162002	0.165481	0.0371641	0.416478	0.337586	0.250442	0.571706	4.12089	5.4346	5.03891	10.2778	0.958069	0.0178311
LAMTOR5	SpCas9	0.268127	0.206426	0.399548	0.592472	0.400939	0.600662	0.70736	0.870184	1.4487	1.41306	1.18573	1.52872	1.06321	2.91438	1.16077	14.517	1.6149	13.7571	6.69429	12.4416	9.6021	3.85542	0.242531	0.109664	0.0248662
LAMTOR5	SpCas9 iFE	0.220642	0.174482	0.201883	0.281138	0.577439	0.329467	1.3022	0.464561	1.57047	1.15651	1.07331	2.23185	1.05815	2.79304	1.49492	15.9893	1.57721	12.4035	5.51375	10.441	13.3224	3.84976	0.272532	0.0260274	0.00942863
LAMTOR5	SpCas9 dFE	0.408924	0.219897	0.154109	0.416575	0.365728	0.352041	0.674297	0.468257	0.967075	0.803585	2.06979	1.6638	0.955337	3.39866	1.12691	4.18828	2.09435	13.6058	9.51176	22.3243	5.31136	1.198	0.0781024	0.0639447	0.0256608
MAP3K1	SpCas9	0.561943	0.260022	0.213976	1.50492	5.10194	0.763309	0.898465	1.22029	3.15707	0.631436	0.9192	4.098	2.46978	1.77008	2.42281	1.25825	3.25923	1.40881	2.86453	4.64494	31.8013	2.73649	0.28476	0.12778	0.0667109
MAP3K1	SpCas9 iFE	0.716449	0.274913	0.0872355	1.52348	5.59311	0.541297	0.813	1.23867	3.92612	0.37476	1.06469	4.06483	2.56667	1.38574	1.85162	1.06358	2.42619	1.25304	1.97234	3.3107	35.6737	4.12044	0.444585	0.23074	0.0328975
MAP3K1	SpCas9 dFE	0.419927	0.279022	0.355253	1.03177	2.21179	0.55802	0.410928	0.714227	1.06942	1.43075	1.05781	1.79991	1.57637	1.65047	2.18269	1.81541	6.12437	5.10911	8.34338	11.7609	30.4663	2.38911	0.109233	0.261957	0.479787
TENM3	SpCas9	0.0980484	0.115483	0	0.218725	0.136411	0.38691	0.0322728	0.255158	0.216604	0.512045	0.305231	0.403077	0.505069	0.258784	1.0036	0.0759939	1.88099	0.130074	0.6038	1.03372	56.1598	0.570118	0.180866	0.0942742	0.0100157
TENM3	SpCas9 iFE	0.106663	0.150789	0.0784918	0.143291	0.19937	0.553203	0.109284	0.248285	0.450689	0.656735	0.460671	0.60867	0.867898	0.585324	0.863956	0.0954104	1.91509	0.312773	0.814804	0.748048	57.3201	1.6627	0.305802	0.0410863	0
TENM3	SpCas9 dFE	0.0268112	0.100785	0.0129705	0	0.0399136	0.0300464	0.0208957	0.0509879	0.102744	0.17808	0.135568	0.127677	0.162687	0.162316	0.214338	0.0069176	0.299756	0.119024	1.47497	1.20964	54.2692	0.745039	0.0949461	0	0
PCSK9	SpCas9	0.547655	0.515033	0.806631	0.0716846	0.161975	0.232554	0.132205	1.28039	0.198154	1.4745	3.85415	1.28465	0.628557	1.04567	0.834488	1.87208	0.601246	0.757705	2.2183	8.41396	34.9168	1.18764	0.155443	0.118681	0.00455063
PCSK9	SpCas9 iFE	0.0679668	0.17071	0.928588	0.0962983	0.321639	0.310716	0.281222	0.354644	0.175383	1.0648	3.54123	1.70649	0.332213	1.01336	0.705686	0.988487	0.264051	0.616351	1.12544	7.20243	50.5256	1.04288	0.0781985	0.0579425	0.0380431
PCSK9	SpCas9 dFE	0.367917	0.107408	0.208053	0.33372	0.439664	0.317003	0.308103	0.655271	0.283687	1.19467	1.90886	0.985163	1.11137	1.59735	2.32322	1.65633	2.44359	3.41063	12.2764	9.67213	25.9701	0.624044	0.0548423	0.13469	0
PPP1R12C	SpCas9	0.206319	0.538282	0.886053	0.835317	0.472311	0.437369	1.30623	0.419155	0.750021	0.683184	1.14569	1.79507	0.974271	0.785615	6.44931	0.426267	0.86233	4.96523	2.51269	20.694	15.3949	0.742544	0.109504	0.000443451	0.00575693
PPP1R12C	SpCas9 iFE	0	0.366025	0.760782	1.59854	0.168887	0.433517	1.31395	0.944879	0.771003	2.50904	2.14398	1.72009	1.3822	1.42396	3.57327	1.02947	1.46582	9.94523	2.85222	16.5714	14.4878	1.81124	0	0.0145549	0.0158781
PPP1R12C	SpCas9 dFE	0.0339418	0.158249	0.147891	0.399068	0.110917	0.0812739	0.3685	0.271991	0.204368	0.2324	0.150975	0.219158	0.619503	0.263512	0.86426	0.125024	0.720585	2.19398	4.85607	49.6078	10.3834	0.407632	0	0.00705281	0
HACD2	SpCas9	2.98994	0.378749	0.22165	5.66979	1.64008	0.135135	0.591468	0.503351	0.234	1.41607	0.811389	0.461206	0.561639	6.10657	0.544835	0.622078	0.437197	4.42559	0.687208	8.42079	15.4093	0.241796	0.0993432	0.084674	0.106023
HACD2	SpCas9 iFE	0.960545	0.934519	0.77695	3.65669	3.62578	0.325659	1.09226	1.72015	0.485141	3.24539	0.916824	0.296318	1.32392	9.00658	0.982887	1.02866	0.368219	1.62546	0.82501	7.22883	13.0225	0.774151	0.0299222	0.0149611	0
HACD2	SpCas9 dFE	2.56635	0.389569	0.218557	0.20924	0.278105	0.143816	0.245359	0.239924	0.197664	0.408758	0.197142	0.111857	0.240168	5.50801	0.157385	0.631219	0.742057	4.457	1.41329	12.6311	18.3806	0.0728523	0	0.0159795	0
HELZ2	SpCas9	0.408477	0.241246	1.27141	0.101745	0.542185	0.349213	0.163334	1.25115	0.654572	1.50938	4.16714	1.04236	1.43762	1.59037	1.69918	0.882758	7.67479	1.02665	2.28972	5.30124	28.208	1.76214	0.00434886	0.0516444	0
HELZ2	SpCas9 iFE	0.111843	0.517738	0.714995	0.102225	0.648029	0.255236	0.0183924	0.537276	0.596088	1.1736	2.10823	0.09392	0.655959	1.05798	0.74158	0.754114	3.77581	0.446053	1.50984	3.5917	56.1459	0.508099	0.329927	0	0.0587219
HELZ2	SpCas9 dFE	0.14512	0.321718	0.16414	0.201049	0.465465	0.25404	0.423175	0.69614	0.969949	1.12288	1.49196	0.727834	0.80982	1.77954	1.68564	1.75337	6.21256	1.65988	7.76774	8.55264	30.9911	0.226094	0.0344569	0.0258427	0
MACO1	SpCas9	0.518356	0.42404	0.875081	1.06755	0.160031	0.575504	0.317443	2.48212	0.975784	7.33748	1.20532	0.815644	1.91146	0.89442	1.45866	1.65493	7.59652	2.09781	3.56586	1.68706	18.462	4.31073	1.67605	0.237831	0.039291
MACO1	SpCas9 iFE	0.987347	0.128012	0.841956	0.390216	0.707985	0.742158	1.25122	2.65002	1.56036	7.78045	1.67621	1.28353	2.33391	0.770916	1.21505	1.60756	8.05935	2.67097	4.751	1.73637	16.9476	5.50968	1.32399	0.70709	0.0910638
MACO1	SpCas9 dFE	0.239275	0.260681	0.530792	0.443679	0.243259	0.646457	0.584369	1.66649	1.17954	3.94143	1.72791	1.07755	0.891451	0.758618	1.38877	2.19139	8.5567	2.8003	10.0464	5.5068	10.0167	4.93865	1.14463	0.414985	0.0490982
TPH2	SpCas9	0.47432	0.0846094	0.536994	0.268077	0.87069	0.2276	0.247251	0.481195	1.22972	2.03913	0.737322	1.71525	1.43443	0.916397	0.718469	1.70854	3.31124	3.72621	5.48502	18.7864	2.52395	0.443696	0.0307955	0.0197407	0.0371164
TPH2	SpCas9 iFE	0.455418	0.361987	0.989183	0.272487	0.680902	0.240063	0.365215	0.641963	1.40283	2.34424	1.48222	1.97998	1.98331	1.0918	0.510233	1.62477	3.93936	4.80093	6.26358	19.8895	3.75881	0.655926	0.079803	0.206818	0.0409417
TPH2	SpCas9 dFE	0.218271	0.120789	0.321763	0.223062	0.414882	0.179037	0.188124	0.240945	0.764958	0.772217	0.268237	0.653788	0.685953	0.346789	0.427973	0.939601	1.83555	2.16101	2.72535	35.4569	0.811522	0.157915	0.0567951	0.00776856	0.00603799
XRCC6	SpCas9	0.0954802	0.117315	0.350608	0.360814	0.404081	1.44655	0.723204	0.192775	0.325596	0.211705	1.60024	1.07831	0.754202	1.83645	1.90032	1.65602	0.624331	0.660743	0.979647	1.06264	29.0442	0.979661	0.0516424	0.0972121	0
XRCC6	SpCas9 iFE	0.062902	0.152091	0.307724	0.207673	0.538698	0.636665	0.502169	0.444264	0.803869	0.551835	2.6162	0.941547	1.14481	1.65248	1.42243	2.61639	0.856104	0.529856	0.923339	1.25653	33.8319	1.64525	0.167835	0.123833	0
XRCC6	SpCas9 dFE	0.0347163	0.0728898	0.13513	0.0348848	0.0427887	0.113369	0.273197	0.0479465	0.148419	0.134793	0.227658	0.144188	0.138533	0.227306	0.408433	0.576328	1.43338	1.28282	1.29099	1.31259	35.3786	1.06793	0.0849362	0.00126854	0
ZSCAN25	SpCas9	0	0.203591	0.402808	0.304897	0.428178	0.833198	0.494072	0.728778	0.414904	0.665774	0.975526	1.27196	1.79938	1.1325	0.559904	1.20979	3.59666	0.857	0.543583	1.14715	45.1387	1.06279	0.0893387	0.125319	0.0523917
ZSCAN25	SpCas9 iFE	0.0433009	0.133328	0.222144	0.227314	0.238477	1.38811	0.388026	0.520365	0.414507	0.678457	0.976869	1.36067	1.57465	0.536326	0.605597	1.55445	3.52246	0.603132	0.488221	0.841136	45.0016	0.728896	0.384129	0.0203912	0
ZSCAN25	SpCas9 dFE	0.0437376	0.1891	0.0255811	0.223394	0.127398	0.841094	0.151123	0.422008	0.597409	1.33823	0.993311	1.52049	1.62018	0.549178	1.18562	3.48629	1.98049	1.80363	2.60779	3.33455	40.3165	0.267463	0.0484165	0.0318282	0.0183272
RAI1	SpCas9	0.0808856	0.0934817	0.696499	0.29898	0.14147	0.120453	0.295817	1.16354	9.1991	0.933557	0.42765	0.191275	0.83185	0.806232	1.3514	1.21954	1.52606	1.66711	5.42814	9.37068	3.89394	0.623527	0.687683	0.0883602	0.30715
RAI1	SpCas9 dFE	0.323863	0.0535917	0.623074	0.0683542	0.126948	0.0540384	0.158466	0.208517	2.53693	0.178472	0.2395	0.0666036	0.405367	0.447116	0.357336	0.472627	0.720725	1.33657	11.7737	25.5382	3.44363	0.625873	0.227859	0.00927383	0.0866672

### Sheet: HiFi FE_histogram
sgRNA_targets	Tools	Deletion size																				Insertion size
		-20	-19	-18	-17	-16	-15	-14	-13	-12	-11	-10	-9	-8	-7	-6	-5	-4	-3	-2	-1	1	2	3	4	5
GGACT	HiFi Cas9	0.139448	0.183144	0	0.311948	0.412969	0.463635	0.865525	0.696611	2.30053	2.45069	1.45601	8.98185	1.34532	1.711	0.832964	1.09906	0.49826	0.753297	0.688389	4.91954	47.7937	4.24683	0.50559	0.08426	0
GGACT	HiFi iFE	0.109543	0.107269	0.184177	0.259836	0.302431	0.633376	0.681827	0.555417	2.45558	3.2659	1.53843	9.69136	1.38751	1.9466	0.896647	0.810581	1.19602	0.223775	1.10441	3.50122	44.9114	4.3781	0.146572	0	0
GGACT	HiFi dFE	0.140647	0.122465	0.115091	0.00401849	0.191074	0.198269	0.635554	0.109435	1.30447	0.794932	1.06137	3.3883	1.70666	3.58013	0.170588	1.13424	0.126818	0.579349	4.13387	10.3596	32.4295	1.85706	0.258	0.069088	0
ATP5MC1	HiFi Cas9	0.76838	0.260882	0.573205	0.286997	0.427893	0.499287	0.538116	0.954729	0.306237	0.483816	0.950315	0.414577	1.02625	0.909927	1.20856	1.72737	3.431	2.26752	3.79898	8.05769	0.565894	0.574985	0.214308	0.0542888	0.0514315
ATP5MC1	HiFi iFE	0.657585	0.125569	0.35701	0.385124	0.244129	0.489139	0.357333	1.19225	0.624325	0.371004	0.486023	0.407387	0.748217	0.275947	0.889111	1.70201	1.89762	1.99027	3.34281	6.80781	0.946926	0.650627	0.121787	0	0
ATP5MC1	HiFi dFE	0.37092	0.0479763	0.102006	0.10102	0.231791	0.261711	0.246078	0.531336	0.312213	0.26631	0.209736	0.498941	0.421564	0.676019	0.899356	1.62559	2.40865	4.05711	3.90123	23.3713	0.547274	1.86623	0.00251099	0.0627746	0
MPC2	HiFi Cas9	1.14584	0.339584	0.562251	0.584712	2.06115	0.191466	0.412809	0.380063	0.514389	0.275222	1.063	1.74602	1.2771	0.776941	0.308754	0.689307	0.82022	0.31058	0.447887	2.23279	5.51193	0.338695	0	0	0
MPC2	HiFi iFE	0.858509	0.0195351	0.420265	0.235485	1.71812	0.213352	0.267161	0.709923	0.406587	0.215961	1.43049	1.35477	0.974649	0.498357	0.467606	0.531999	0.245519	0.29526	0.617493	2.80676	4.99926	0.158386	0	0.140799	0.0276683
MPC2	HiFi dFE	0.116428	0.0316439	0.084711	0.0226296	0.346605	0.0498917	0.201297	0.292642	0.142494	0.334347	0.816748	0.411037	0.483524	0.661298	0.370411	0.273374	0.627775	1.18069	1.61178	12.4838	2.30965	0.100632	0	0.00192611	0
CCDC189	HiFi Cas9	0.10987	0.227739	0.140648	0.417366	0.222545	0.575489	0.416818	0.261596	0.921385	0.86806	1.59454	0.241833	0.203887	6.39799	17.9275	0.956161	0.896799	1.01231	2.13726	13.762	6.17456	0.157776	0.220866	0.0889573	0
CCDC189	HiFi iFE	0.257098	0.137685	0.149193	0.248596	0.386451	0.542811	0.758738	0.192911	1.24959	0.563546	1.7054	0.260911	0.515987	5.69889	13.5193	1.31464	0.742918	0.70525	1.81289	13.7008	7.01825	0.169837	0.281962	0.0665586	0
CCDC189	HiFi dFE	0.0813173	0.202128	0.266582	0.221903	0.259606	0.274352	0.127636	0.255446	0.320462	0.390241	0.64877	0.46804	0.483738	0.938282	2.71812	1.05252	1.85654	3.5768	4.35469	34.6179	1.9339	0.00717927	0.0502549	0	0.0621965
CD34	HiFi Cas9	0.000982617	0.0283529	0.0583899	1.57658	0.269224	0.120427	0.675683	0.211937	0.446089	0.386097	0.111175	0.406868	0.439207	2.01408	0.251669	0.534538	1.84307	0.0752148	1.5313	0.918964	53.8873	0.476679	0.107082	0.0135514	0
CD34	HiFi iFE	0.0291434	0	0.0493196	2.56295	0.0235512	0.124142	0.385886	0.0823923	0.296256	0.530703	0.306433	0.132443	0.604088	1.63532	0.347345	0.556581	2.1415	0.33109	1.39304	1.02704	50.6549	0.808821	0.133444	0.243365	0
CD34	HiFi dFE	0.164013	0	0.0831646	0.31989	0.0478366	0.222623	0.185663	0.587683	0.329204	0.310529	0.630285	0.341885	0.766233	0.723449	0.0965136	2.01498	1.80694	0.6004	4.1952	1.14998	28.2323	0.0419799	0.113316	0.000664169	0
PCSK9	HiFi Cas9	0.151388	0.232058	0.20764	0.394186	0.586257	0.174069	0.41778	0.913861	0.527611	1.5462	3.87737	2.15554	0.53185	1.42677	0.807438	0.923282	0.84718	0.477223	1.83948	3.61245	49.8016	1.28488	0.21531	0	0.0454682
PCSK9	HiFi iFE	0.257183	0.102059	0.255242	0.305236	0.349244	0.0933318	0.410616	0.434127	0.637021	1.51809	5.20873	2.13225	0.295031	1.19471	0.441925	1.35811	0.488245	0.795049	1.32567	4.40546	50.5994	0.651527	0.117779	0.0698288	0
PCSK9	HiFi dFE	0.400715	0.131378	0.244553	0.351253	0.253592	0.261914	0.537884	0.238352	0.346418	0.830169	2.07065	1.91128	1.77835	1.25991	3.27989	1.47798	2.33705	3.54775	12.7226	5.71201	25.478	0.932282	0	0	0
PPP1R12C	HiFi Cas9	0.160662	0.00939055	0.0800216	0.0215819	0.0114084	0.00894562	0.141363	0.0829499	0.0597567	0.0150413	0.0158812	0.2381	0.0478847	0.0689903	0.362551	0.0109635	0.148134	0.202503	0.437453	1.71925	1.50575	0.247331	0	0	0
PPP1R12C	HiFi iFE	0.00161561	0.0050169	0.0451221	0.0218294	0.234485	0.0445487	0.149499	0.035823	0.160712	0.0896293	0.336857	0.14444	0.067259	0.0371591	0.277286	0	0.00646245	0.201413	0.393512	4.07748	2.01388	0.00117957	0	0	0
PPP1R12C	HiFi dFE	0.00236164	0.0709252	0.00479937	0	0.0589616	0.00361855	0	0.00278632	0.113566	0.185554	0.00967483	0.243104	0.104009	0.0544937	0.447838	0.00613238	0.12028	0.85697	1.2275	5.18936	1.69517	0.00354246	0	0	0.0272935
TPH2	HiFi Cas9	0.588197	0.277407	1.62002	0.582202	0.450953	0.301857	0.646819	0.798583	1.23587	2.63047	0.826859	1.67901	2.22344	0.962585	0.422803	2.89869	5.41977	5.42947	6.88555	16.7134	3.09119	0.416826	0.119517	0.305527	0.0076646
TPH2	HiFi iFE	0.558809	0.110645	0.776119	0.713564	0.370048	0.459719	0.51876	0.726296	1.61533	3.25919	0.744957	2.00464	2.30716	1.66183	0.616714	1.93178	5.52512	5.40202	7.6799	14.7688	3.25782	0.535589	0.0559388	0.130862	0.0742942
TPH2	HiFi dFE	0.0364777	0.081276	0.214111	0.0507975	0.116729	0.0729554	0.020319	0.369811	0.332358	0.173744	0.108891	0.432336	0.446708	0.194331	0.0987311	0.291984	2.03629	1.47754	2.13965	28.2767	0.105002	0.0518262	0	0	0
XRCC6	HiFi Cas9	0.00136741	0	0.00426639	0.00853741	0.00558062	0.00546964	0	0.00273482	0.00836862	0.00261921	0.0220335	0.00147839	0.011902	0.0452175	0.0478769	0.144154	0.0109878	0.0290083	0.0265172	0.0302116	0.502627	0.0110988	0.00574478	0.0013096	0.0013096
XRCC6	HiFi iFE	0	0.0395715	0.00167968	0.0775868	0.0100781	0.0321029	0	0.101796	0.0872133	0.0311607	0.0336797	0.0655431	0.0574729	0.17412	0.0796758	0.0788183	0.0184765	0.0362155	0.018528	0.0134375	1.83178	0.147457	0.00167968	0	0
XRCC6	HiFi dFE	0	0	0.00104855	0.0158501	0	0.0043161	0.0272622	0.0014586	0.00104855	0.0318665	0.020971	0.00338945	0.00690081	0.0244576	0.122474	0.104781	0.0386242	0.00770555	0.0670005	0.105244	2.27663	0.0131921	0.00117045	0.0020971	0.002219

### Sheet: NGS vs InDelphi
sgRNA_targets	> -60-bp total_deletion_mean	> -60-bp total-deletion_sem	1-bp insertion_mean	1-bp insertion_sem	insertion/deletion rate	InDelphi_total_deletion	InDelphi_1-bp insertion
AR	50.8206	2.13991	43.9552	1.05114	0.88367	80.9475	16.9733
ATP5MC1	98.3521	0.173074	1.42649	0.143445	0.0145196	93.9646	6.03537
CCDC189	86.8661	0.262665	10.4503	0.386046	0.120393	93.0482	6.95184
CD34	12.1491	0.310663	86.8547	2.23576	7.18239	59.3843	40.4987
EPOP	81.3125	2.36242	15.0936	0.744643	0.191322	93.1587	6.84128
SHISAL2B	28.6719	2.20313	48.2245	0.605604	1.77016	54.596	45.404
GGACT	42.8681	0.879316	49.9775	1.2635	1.17228	64.2372	35.6997
HACD2	67.4399	3.40291	22.9956	1.36152	0.353177	94.804	5.19599
HELZ2	60.1516	0.16402	35.071	0.928609	0.583147	84.2899	15.7101
LAMTOR5	85.2784	0.482991	11.7398	2.17871	0.137829	93.0582	6.94178
MACO1	64.6442	0.936041	26.3378	0.276184	0.409091	64.3145	35.6855
MAP3K1	53.5473	1.29739	39.9725	2.05404	0.751744	59.0161	40.9839
MPC2	71.4579	0.166664	19.9254	0.293471	0.278823	92.1901	6.54858
PCSK9	40.2895	1.13296	53.7727	0.909521	1.34525	70.0982	29.9018
PPP1R12C	70.318	0.812332	23.4127	0.26924	0.333872	91.5008	8.49921
SNHG28	64.2735	1.10594	28.832	1.69265	0.451633	94.6249	5.37512
TENM3	9.71541	0.770544	89.3134	0.675027	9.64582	56.732	43.268
TPH2	91.3384	0.6039	4.64518	0.397442	0.0509854	93.2708	6.72923
XRCC6	26.048	1.29078	66.3339	1.46815	2.60407	76.4961	23.5039
ZSCAN25	24.754	0.582403	71.6641	0.295353	2.90759	54.3656	45.6344

### Sheet: MHs_rate
sgRNA_targets	Tools	Mutation types
		non-microhomology-associated deletion	Microhomology-associated deletion	non-microhomology-associated deletion	Microhomology-associated deletion
AR	SpCas9	25.1226	11.8613	1.0622	2.63358
AR	SpCas9 dFE	28.8523	6.2503	1.70389	0.6703
ATP5MC1	SpCas9	61.0164	7.96322	1.37166	0.0538405
ATP5MC1	SpCas9 dFE	68.7326	4.86132	2.07741	0.107364
CCDC189	SpCas9	34.8309	27.1319	1.19017	0.655693
CCDC189	SpCas9 dFE	55.7242	10.0952	1.8394	1.68606
CD34	SpCas9	5.55092	4.29	0.448576	0.314617
CD34	SpCas9 dFE	11.9438	2.17288	1.58028	0.109344
EPOP	SpCas9	32.0404	15.6371	2.38388	1.36872
EPOP	SpCas9 dFE	33.1819	15.6961	3.28518	2.09771
SHISAL2B	SpCas9	5.41106	3.59261	1.14107	0.446352
SHISAL2B	SpCas9 dFE	5.97212	1.17419	0.834151	0.165617
GGACT	SpCas9	19.8588	9.26769	0.674621	0.658907
GGACT	SpCas9 dFE	22.9929	4.58505	1.81999	1.04968
HACD2	SpCas9	13.045	12.9135	5.13394	2.40026
HACD2	SpCas9 dFE	16.8897	10.435	6.77444	1.17599
HELZ2	SpCas9	18.7836	12.2559	2.09472	1.2516
HELZ2	SpCas9 dFE	27.5343	8.37289	1.23662	0.435645
LAMTOR5	SpCas9	28.5936	33.3241	1.22885	0.56503
LAMTOR5	SpCas9 dFE	44.955	19.2493	1.16146	0.851082
MACO1	SpCas9	19.8788	14.6972	2.20117	0.247842
MACO1	SpCas9 dFE	36.7389	6.22533	4.39973	2.25182
MAP3K1	SpCas9	25.4818	6.3044	2.14067	0.697186
MAP3K1	SpCas9 dFE	43.637	1.96672	1.80631	0.423105
MPC2	SpCas9	19.8389	5.82512	0.504069	0.906169
MPC2	SpCas9 dFE	41.6743	7.18374	2.83231	0.410103
PCSK9	SpCas9	17.7816	7.04705	0.744434	1.01547
PCSK9	SpCas9 dFE	36.649	3.4948	4.44309	0.464651
PPP1R12C	SpCas9	31.6903	12.5161	2.3989	2.09284
PPP1R12C	SpCas9 dFE	58.9196	1.85981	0.944311	0.639222
SNHG28	SpCas9	19.8667	11.5601	1.62018	1.16146
SNHG28	SpCas9 dFE	35.5176	14.6276	6.41052	0.477705
TENM3	SpCas9	4.12138	3.48195	0.889336	0.714736
TENM3	SpCas9 dFE	3.7241	0.571552	0.980528	0.219095
TPH2	SpCas9	40.646	2.11813	1.67141	0.413668
TPH2	SpCas9 dFE	46.6175	1.02892	1.85108	0.350559
XRCC6	SpCas9	10.769	4.28369	1.45621	0.555561
XRCC6	SpCas9 dFE	7.05385	0.706108	1.21007	0.365099
ZSCAN25	SpCas9	9.45405	6.77612	0.558535	0.277376
ZSCAN25	SpCas9 dFE	14.8897	7.54169	0.731254	0.361207

### Sheet: Total_indel_histogram
	-25	-24	-23	-22	-21	-20	-19	-18	-17	-16	-15	-14	-13	-12	-11	-10	-9	-8	-7	-6	-5	-4	-3	-2	-1	1	2	3	4	5	6	7	8	9	10
SpCas9	0.694958	0.790839	0.388747	0.793305	1.79462	0.897745	0.64825	1.04382	0.526694	1.38266	1.55049	0.87265	1.56877	1.07645	2.12375	3.7504	2.11592	1.70222	1.49537	2.30811	1.85627	2.34742	3.88283	2.71253	9.85663	31.4863	1.98479	0.388167	0.125037	0.0107341	0.0863077	0.0118945	0.0252396	0.00217582	0.0330725
SpCas9 iFE	0.294284	0.674306	0.361005	0.569228	1.23096	0.53216	0.3465	0.957953	0.350046	0.98664	0.628213	0.518622	0.817418	0.559235	1.40147	3.33801	1.82598	1.0756	1.56812	1.52847	1.11783	1.31187	1.70768	1.34732	7.07086	55.4394	1.22033	0.209834	0.0605973	0.0657545	0.0612419	0.00709117	0.0248191	0.00193396	0.00966978
	-25	-24	-23	-22	-21	-20	-19	-18	-17	-16	-15	-14	-13	-12	-11	-10	-9	-8	-7	-6	-5	-4	-3	-2	-1	1	2	3	4	5	6	7	8	9	10
SpCas9	0.355768	0.635548	0.416142	0.873922	1.33795	1.02046	0.471543	1.06233	0.85773	1.20679	0.956618	1.14584	1.49397	1.61102	2.05839	3.21036	3.19636	2.30602	2.53664	4.85885	3.70642	4.29883	4.74423	4.67715	14.5001	20.9402	2.84938	0.395555	0.0752942	0.0245198	0.0493865	0.021397	0.0068239	0.00902143	0.0267173
SpCas9 dFE	0.272365	0.285626	0.275312	0.341825	0.553782	0.626819	0.366031	0.367293	0.489795	0.504739	0.4658	0.580303	0.749531	1.43971	1.28142	1.78448	1.90508	1.26227	1.90908	2.18398	1.87877	3.40836	4.15789	6.90722	38.4124	16.8822	3.17598	0.338878	0.0782998	0.0216798	0.0105242	0.0107346	0.00399918	0.00463063	0.00652498

### Sheet: Off-target_frequency
Off-target_sites	Tools	Replicates	Modified%		On-target sites	Tools	Replicates	Modified%
1_XRCC6_mit_off	SpCas9	1	4.31962		XRCC6	SpCas9	1	47.4714
1_XRCC6_mit_off	SpCas9	2	4.54877		XRCC6	SpCas9	2	42.624
1_XRCC6_mit_off	SpCas9	3	5.5585		XRCC6	SpCas9	3	48.371
1_XRCC6_mit_off	SpCas9 iFE	1	3.21262		XRCC6	SpCas9 iFE	1	48.8203
1_XRCC6_mit_off	SpCas9 iFE	2	6.49232		XRCC6	SpCas9 iFE	2	45.2648
1_XRCC6_mit_off	SpCas9 iFE	3	4.01743		XRCC6	SpCas9 iFE	3	61.0343
1_XRCC6_mit_off	SpCas9 dFE	1	5.63072		XRCC6	SpCas9 dFE	1	39.8961
1_XRCC6_mit_off	SpCas9 dFE	2	7.00842		XRCC6	SpCas9 dFE	2	27.0411
1_XRCC6_mit_off	SpCas9 dFE	3	7.47035		XRCC6	SpCas9 dFE	3	44.2753
1_XRCC6_mit_off	Hifi Cas9	1	4.859		XRCC6	Hifi Cas9	1	1.02935
1_XRCC6_mit_off	Hifi Cas9	2	5.87284		XRCC6	Hifi Cas9	2	1.1117
1_XRCC6_mit_off	Hifi Cas9	3	6.44441		XRCC6	Hifi Cas9	3	2.15106
1_XRCC6_mit_off	HiFi FE	1	4.92738		XRCC6	HiFi FE	1	7.2642
1_XRCC6_mit_off	HiFi FE	2	4.58733		XRCC6	HiFi FE	2	1.73981
1_XRCC6_mit_off	HiFi FE	3	5.36272		XRCC6	HiFi FE	3	2.0257
1_XRCC6_mit_off	HiFi dFE	1	8.06476		XRCC6	HiFi dFE	1	6.44228
1_XRCC6_mit_off	HiFi dFE	2	6.07091		XRCC6	HiFi dFE	2	0.743885
1_XRCC6_mit_off	HiFi dFE	3	6.21047		XRCC6	HiFi dFE	3	3.94326
2_CCDC189_mit_off	SpCas9	1	37.9326		CCDC189	SpCas9	1	76.3879
2_CCDC189_mit_off	SpCas9	2	31.3655		CCDC189	SpCas9	2	87.0378
2_CCDC189_mit_off	SpCas9	3	21.0218		CCDC189	SpCas9	3	84.8028
2_CCDC189_mit_off	SpCas9 iFE	1	28.5988		CCDC189	SpCas9 iFE	1	75.6887
2_CCDC189_mit_off	SpCas9 iFE	2	39.8417		CCDC189	SpCas9 iFE	2	83.0122
2_CCDC189_mit_off	SpCas9 iFE	3	38.3924		CCDC189	SpCas9 iFE	3	89.3046
2_CCDC189_mit_off	SpCas9 dFE	1	21.8662		CCDC189	SpCas9 dFE	1	73.6044
2_CCDC189_mit_off	SpCas9 dFE	2	31.2633		CCDC189	SpCas9 dFE	2	70.8054
2_CCDC189_mit_off	SpCas9 dFE	3	35.1709		CCDC189	SpCas9 dFE	3	80.6326
2_CCDC189_mit_off	Hifi Cas9	1	2.38298		CCDC189	Hifi Cas9	1	63.0643
2_CCDC189_mit_off	Hifi Cas9	2	5.47917		CCDC189	Hifi Cas9	2	55.4149
2_CCDC189_mit_off	Hifi Cas9	3	1.45871		CCDC189	Hifi Cas9	3	67.5322
2_CCDC189_mit_off	HiFi FE	1	0.957962		CCDC189	HiFi FE	1	54.5258
2_CCDC189_mit_off	HiFi FE	2	1.6282		CCDC189	HiFi FE	2	54.3284
2_CCDC189_mit_off	HiFi FE	3	0.414758		CCDC189	HiFi FE	3	63.4806
2_CCDC189_mit_off	HiFi dFE	1	2.30647		CCDC189	HiFi dFE	1	57.6195
2_CCDC189_mit_off	HiFi dFE	2	7.09809		CCDC189	HiFi dFE	2	56.5367
2_CCDC189_mit_off	HiFi dFE	3	8.82289		CCDC189	HiFi dFE	3	62.4924
3_ATP5G1_mit_off	SpCas9	1	0.207417		ATP5G1	SpCas9	1	90.0236
3_ATP5G1_mit_off	SpCas9	2	0.433135		ATP5G1	SpCas9	2	93.7524
3_ATP5G1_mit_off	SpCas9	3	0.252751		ATP5G1	SpCas9	3	94.0168
3_ATP5G1_mit_off	SpCas9 iFE	1	0.215157		ATP5G1	SpCas9 iFE	1	89.2656
3_ATP5G1_mit_off	SpCas9 iFE	2	0.417216		ATP5G1	SpCas9 iFE	2	93.0467
3_ATP5G1_mit_off	SpCas9 iFE	3	0.212224		ATP5G1	SpCas9 iFE	3	93.4451
3_ATP5G1_mit_off	SpCas9 dFE	1	0.344234		ATP5G1	SpCas9 dFE	1	85.1113
3_ATP5G1_mit_off	SpCas9 dFE	2	0.476695		ATP5G1	SpCas9 dFE	2	86.465
3_ATP5G1_mit_off	SpCas9 dFE	3	0.274592		ATP5G1	SpCas9 dFE	3	90.9415
3_ATP5G1_mit_off	Hifi Cas9	1	0.231256		ATP5G1	Hifi Cas9	1	36.246
3_ATP5G1_mit_off	Hifi Cas9	2	0.31293		ATP5G1	Hifi Cas9	2	30.0103
3_ATP5G1_mit_off	Hifi Cas9	3	0.335233		ATP5G1	Hifi Cas9	3	40.0468
3_ATP5G1_mit_off	HiFi FE	1	0.439622		ATP5G1	HiFi FE	1	30.7945
3_ATP5G1_mit_off	HiFi FE	2	0.543478		ATP5G1	HiFi FE	2	25.5408
3_ATP5G1_mit_off	HiFi FE	3	0.244387		ATP5G1	HiFi FE	3	35.2516
3_ATP5G1_mit_off	HiFi dFE	1	0.30896		ATP5G1	HiFi dFE	1	45.2794
3_ATP5G1_mit_off	HiFi dFE	2	0.489182		ATP5G1	HiFi dFE	2	43.435
3_ATP5G1_mit_off	HiFi dFE	3	0.519698		ATP5G1	HiFi dFE	3	51.8603
4_TPH2_mit_off	SpCas9	1	2.36427		TPH2	SpCas9	1	52.8866
4_TPH2_mit_off	SpCas9	2	2.93663		TPH2	SpCas9	2	59.2391
4_TPH2_mit_off	SpCas9	3	3.3067		TPH2	SpCas9	3	58.0658
4_TPH2_mit_off	SpCas9 iFE	1	4.66513		TPH2	SpCas9 iFE	1	59.3045
4_TPH2_mit_off	SpCas9 iFE	2	1.174		TPH2	SpCas9 iFE	2	49.8829
4_TPH2_mit_off	SpCas9 iFE	3	3.42742		TPH2	SpCas9 iFE	3	65.1123
4_TPH2_mit_off	SpCas9 dFE	1	4.40795		TPH2	SpCas9 dFE	1	48.2801
4_TPH2_mit_off	SpCas9 dFE	2	1.81416		TPH2	SpCas9 dFE	2	41.0896
4_TPH2_mit_off	SpCas9 dFE	3	5.44476		TPH2	SpCas9 dFE	3	49.7932
4_TPH2_mit_off	Hifi Cas9	1	0.300501		TPH2	Hifi Cas9	1	68.7343
4_TPH2_mit_off	Hifi Cas9	2	0.49639		TPH2	Hifi Cas9	2	66.0783
4_TPH2_mit_off	Hifi Cas9	3	0.310655		TPH2	Hifi Cas9	3	72.2005
4_TPH2_mit_off	HiFi FE	1	0.5919		TPH2	HiFi FE	1	65.8906
4_TPH2_mit_off	HiFi FE	2	0.361384		TPH2	HiFi FE	2	65.8847
4_TPH2_mit_off	HiFi FE	3	0.501623		TPH2	HiFi FE	3	68.2007
4_TPH2_mit_off	HiFi dFE	1	0.516351		TPH2	HiFi dFE	1	47.375
4_TPH2_mit_off	HiFi dFE	2	0.320954		TPH2	HiFi dFE	2	34.1664
4_TPH2_mit_off	HiFi dFE	3	0.51212		TPH2	HiFi dFE	3	40.7967
5_PPP1R12C_mit_off	SpCas9	1	0.160518		PPP1R12C	SpCas9	1	69.5646
5_PPP1R12C_mit_off	SpCas9	2	0.0552578		PPP1R12C	SpCas9	2	68.2663
5_PPP1R12C_mit_off	SpCas9	3	0.195321		PPP1R12C	SpCas9	3	71.3918
5_PPP1R12C_mit_off	SpCas9 iFE	1	0.096786		PPP1R12C	SpCas9 iFE	1	61.9949
5_PPP1R12C_mit_off	SpCas9 iFE	2	0.158809		PPP1R12C	SpCas9 iFE	2	67.7324
5_PPP1R12C_mit_off	SpCas9 iFE	3	0.16029		PPP1R12C	SpCas9 iFE	3	74.3632
5_PPP1R12C_mit_off	SpCas9 dFE	1	0.346572		PPP1R12C	SpCas9 dFE	1	68.2835
5_PPP1R12C_mit_off	SpCas9 dFE	2	0.205873		PPP1R12C	SpCas9 dFE	2	62.1648
5_PPP1R12C_mit_off	SpCas9 dFE	3	0.0922296		PPP1R12C	SpCas9 dFE	3	73.0347
5_PPP1R12C_mit_off	Hifi Cas9	1	0.0857633		PPP1R12C	Hifi Cas9	1	9.9569
5_PPP1R12C_mit_off	Hifi Cas9	2	0.0921772		PPP1R12C	Hifi Cas9	2	3.7001
5_PPP1R12C_mit_off	Hifi Cas9	3	0.204351		PPP1R12C	Hifi Cas9	3	6.28698
5_PPP1R12C_mit_off	HiFi FE	1	0.143609		PPP1R12C	HiFi FE	1	10.308
5_PPP1R12C_mit_off	HiFi FE	2	0.157905		PPP1R12C	HiFi FE	2	12.1094
5_PPP1R12C_mit_off	HiFi FE	3	0.0884782		PPP1R12C	HiFi FE	3	5.05041
5_PPP1R12C_mit_off	HiFi dFE	1	0.095175		PPP1R12C	HiFi dFE	1	9.34854
5_PPP1R12C_mit_off	HiFi dFE	2	0.155305		PPP1R12C	HiFi dFE	2	16.246
5_PPP1R12C_mit_off	HiFi dFE	3	0.0796495		PPP1R12C	HiFi dFE	3	7.63952
6_PCSK9_mit_off	SpCas9	1	85.5972		PCSK9	SpCas9	1	69.0137
6_PCSK9_mit_off	SpCas9	2	85.123		PCSK9	SpCas9	2	76.7107
6_PCSK9_mit_off	SpCas9	3	78.368		PCSK9	SpCas9	3	83.2881
6_PCSK9_mit_off	SpCas9 iFE	1	88.9392		PCSK9	SpCas9 iFE	1	75.7196
6_PCSK9_mit_off	SpCas9 iFE	2	77.0544		PCSK9	SpCas9 iFE	2	68.952
6_PCSK9_mit_off	SpCas9 iFE	3	80.5615		PCSK9	SpCas9 iFE	3	84.6282
6_PCSK9_mit_off	SpCas9 dFE	1	85.8761		PCSK9	SpCas9 dFE	1	73.415
6_PCSK9_mit_off	SpCas9 dFE	2	82.8951		PCSK9	SpCas9 dFE	2	65.1209
6_PCSK9_mit_off	SpCas9 dFE	3	45.3291		PCSK9	SpCas9 dFE	3	76.6214
6_PCSK9_mit_off	Hifi Cas9	1	33.8381		PCSK9	Hifi Cas9	1	78.2191
6_PCSK9_mit_off	Hifi Cas9	2	33.4585		PCSK9	Hifi Cas9	2	81.7347
6_PCSK9_mit_off	Hifi Cas9	3	40.6704		PCSK9	Hifi Cas9	3	89.7666
6_PCSK9_mit_off	HiFi FE	1	40.5901		PCSK9	HiFi FE	1	81.5397
6_PCSK9_mit_off	HiFi FE	2	34.1448		PCSK9	HiFi FE	2	83.1932
6_PCSK9_mit_off	HiFi FE	3	35.8897		PCSK9	HiFi FE	3	86.0723
6_PCSK9_mit_off	HiFi dFE	1	72.6804		PCSK9	HiFi dFE	1	73.5775
6_PCSK9_mit_off	HiFi dFE	2	65.2306		PCSK9	HiFi dFE	2	69.2413
6_PCSK9_mit_off	HiFi dFE	3	66.995		PCSK9	HiFi dFE	3	71.5938
7_PPP1R12C_mit_off	SpCas9	1	0.166212
7_PPP1R12C_mit_off	SpCas9	2	0.257954
7_PPP1R12C_mit_off	SpCas9	3	0.203955
7_PPP1R12C_mit_off	SpCas9 iFE	1	0.134445
7_PPP1R12C_mit_off	SpCas9 iFE	2	0.229822
7_PPP1R12C_mit_off	SpCas9 iFE	3	0.176108
7_PPP1R12C_mit_off	SpCas9 dFE	1	0.150659
7_PPP1R12C_mit_off	SpCas9 dFE	2	0.214085
7_PPP1R12C_mit_off	SpCas9 dFE	3	0.129688
7_PPP1R12C_mit_off	Hifi Cas9	1	0.23753
7_PPP1R12C_mit_off	Hifi Cas9	2	0.0904743
7_PPP1R12C_mit_off	Hifi Cas9	3	0.135962
7_PPP1R12C_mit_off	HiFi FE	1	0.0824649
7_PPP1R12C_mit_off	HiFi FE	2	0.164258
7_PPP1R12C_mit_off	HiFi FE	3	0.0869061
7_PPP1R12C_mit_off	HiFi dFE	1	0.0892857
7_PPP1R12C_mit_off	HiFi dFE	2	0.208472
7_PPP1R12C_mit_off	HiFi dFE	3	0.181056
8_PCSK9_mit_off	SpCas9	1	11.2315
8_PCSK9_mit_off	SpCas9	2	8.12382
8_PCSK9_mit_off	SpCas9	3	8.64842
8_PCSK9_mit_off	SpCas9 iFE	1	32.6261
8_PCSK9_mit_off	SpCas9 iFE	2	22.3286
8_PCSK9_mit_off	SpCas9 iFE	3	32.7392
8_PCSK9_mit_off	SpCas9 dFE	1	9.42054
8_PCSK9_mit_off	SpCas9 dFE	2	4.41989
8_PCSK9_mit_off	SpCas9 dFE	3	8.21415
8_PCSK9_mit_off	Hifi Cas9	1	1.51387
8_PCSK9_mit_off	Hifi Cas9	2	0.462459
8_PCSK9_mit_off	Hifi Cas9	3	1.00727
8_PCSK9_mit_off	HiFi FE	1	0.117842
8_PCSK9_mit_off	HiFi FE	2	0.537797
8_PCSK9_mit_off	HiFi FE	3	1.24655
8_PCSK9_mit_off	HiFi dFE	1	2.96287
8_PCSK9_mit_off	HiFi dFE	2	0.894678
8_PCSK9_mit_off	HiFi dFE	3	1.17256
9_PCSK9_mit_off	SpCas9	1	21.0097
9_PCSK9_mit_off	SpCas9	2	18.4458
9_PCSK9_mit_off	SpCas9	3	20.8547
9_PCSK9_mit_off	SpCas9 iFE	1	24.7758
9_PCSK9_mit_off	SpCas9 iFE	2	23.3801
9_PCSK9_mit_off	SpCas9 iFE	3	26.5084
9_PCSK9_mit_off	SpCas9 dFE	1	20.3982
9_PCSK9_mit_off	SpCas9 dFE	2	12.3331
9_PCSK9_mit_off	SpCas9 dFE	3	17.8789
9_PCSK9_mit_off	Hifi Cas9	1	0.926814
9_PCSK9_mit_off	Hifi Cas9	2	0.726895
9_PCSK9_mit_off	Hifi Cas9	3	1.20091
9_PCSK9_mit_off	HiFi FE	1	0.458107
9_PCSK9_mit_off	HiFi FE	2	0.923989
9_PCSK9_mit_off	HiFi FE	3	0.889904
9_PCSK9_mit_off	HiFi dFE	1	1.38013
9_PCSK9_mit_off	HiFi dFE	2	0.809142
9_PCSK9_mit_off	HiFi dFE	3	1.0989

### Sheet: Frameshift_type_rate
sgRNA_targets	Tools	%Reads_out_mutation_mean	%Reads_in_mutation_mean	%Reads_out_mutation_sem	%Reads_in_mutation_sem
ATP5MC1	SpCas9	74.9801	25.0199	0.721424	0.721424
	SpCas9dFE	86.3977	13.6023	0.949006	0.949006
PPP1R12C	SpCas9	75.0243	24.9757	3.53205	3.53205
	SpCas9dFE	94.2216	5.77844	1.24909	1.24909
CCDC189	SpCas9	65.6273	34.3727	0.255594	0.255594
	SpCas9dFE	80.2779	19.7221	0.933066	0.933066
MPC2	SpCas9	80.0403	19.9597	1.11871	1.11871
	SpCas9dFE	85.2354	14.7646	0.11351	0.11351
TPH2	SpCas9	79.4702	20.5298	0.4598	0.4598
	SpCas9dFE	88.6859	11.3141	1.1253	1.1253
LAMTOR5	SpCas9	74.5773	25.4227	0.43319	0.43319
	SpCas9dFE	74.4769	25.5231	1.60165	1.60165
AR	SpCas9	90.5553	9.44466	0.242174	0.242174
	SpCas9dFE	84.9088	15.0912	1.90411	1.90411
GGACT	SpCas9	81.1631	18.8369	0.464182	0.464182
	SpCas9dFE	88.5856	11.4144	1.77298	1.77298
HELZ2	SpCas9	77.5368	22.4632	0.6597	0.6597
	SpCas9dFE	83.2139	16.7861	0.909793	0.909793
SNHG28	SpCas9	72.1101	27.8899	1.74959	1.74959
	SpCas9dFE	69.6487	30.3513	0.953424	0.953424
sgRNA_targets	Tools	%Reads_out_mutation_mean	%Reads_in_mutation_mean	%Reads_out_mutation_sem	%Reads_in_mutation_sem
HELZ2	SpCas9	77.5368	22.4632	0.6597	0.6597
	SpCas9 iFE	87.3951	12.6049	1.26831	1.26831
MPC2	SpCas9	80.0403	19.9597	1.11871	1.11871
	SpCas9 iFE	85.112	14.888	0.219601	0.219601
EPOP	SpCas9	64.5053	35.4947	2.74574	2.74574
	SpCas9 iFE	68.6563	31.3437	0.991919	0.991919
SNHG28	SpCas9	72.1101	27.8899	1.74959	1.74959
	SpCas9 iFE	79.0423	20.9577	3.6612	3.6612
PCSK9	SpCas9	88.6771	11.3229	0.485916	0.485916
	SpCas9 iFE	90.1611	9.83893	0.94269	0.94269
XRCC6	SpCas9	84.3482	15.6518	1.96012	1.96012
	SpCas9 iFE	87.8784	12.1216	0.910712	0.910712
MAP3K1	SpCas9	78.6654	21.3346	0.217093	0.217093
	SpCas9 iFE	81.3852	18.6148	1.27389	1.27389
CD34	SpCas9	96.4674	3.53263	0.201596	0.201596
	SpCas9 iFE	95.741	4.25895	0.987504	0.987504
TENM3	SpCas9	95.0385	4.96151	0.289689	0.289689
	SpCas9 iFE	94.0647	5.93534	0.317592	0.317592
ZSCAN25	SpCas9	89.3474	10.6526	0.839743	0.839743
	SpCas9 iFE	89.9263	10.0737	1.33562	1.33562

### Sheet: Insertion_base_rate
		mean			sem
sgRNA_target	Base	SpCas9	SpCas9 iFE	SpCas9 dFE	SpCas9	SpCas9 iFE	SpCas9 dFE
AR	A	28.4504	2.81303	16.025	4.81518	11.6436	1.4223
AR	C	0.407058	0.214038	0.28267	0.204416	0.044485	0.0327853
AR	G	1.95999	0.187652	0.236077	0.164402	0.0392148	0.0277918
AR	T	0.258177	0.120932	0.173357	0.0617263	0.0473723	0.0396811
ATP5MC1	A	0.105281	0.0526018	0.266765	0.166542	0.0655791	0.0327906
ATP5MC1	C	0.189732	0.110615	0.172901	0.152803	0.210732	0.169472
ATP5MC1	G	0.788416	0.121007	0.176442	0.10808	0.0971078	0.0870646
ATP5MC1	T	0.217263	0.0920042	0.258986	0.207788	0.1238	0.0612493
CCDC189	A	6.51337	0.699768	6.06808	1.4808	2.61903	0.615746
CCDC189	C	0.231311	0.201192	0.152879	0.0740163	0.0187977	0.0104061
CCDC189	G	0.462219	0.0818434	0.75886	0.518786	0.353178	0.158257
CCDC189	T	0.872593	0.137123	0.962845	0.393489	0.25283	0.13004
CD34	A	0.166312	0.0955232	0.60831	0.150766	0.0336034	0.0202582
CD34	C	0.128789	0.0565526	0.231752	0.0225395	0.00868772	0.00703282
CD34	G	0.201045	0.110676	0.438925	0.227652	0.00448392	0.00154046
CD34	T	50.3396	3.11825	54.0231	3.79477	36.792	0.601715
EPOP	A	2.53587	1.13868	2.89966	0.202771	3.06885	0.92059
EPOP	C	3.76774	0.902731	20.4161	1.08315	3.09882	0.918927
EPOP	G	1.21375	0.802319	1.62332	0.814574	1.07969	0.223834
EPOP	T	2.978	1.79375	4.16139	1.15626	2.05264	1.47254
SHISAL2B	A	0.127138	0.0749415	0.10806	0.0563249	0	0
SHISAL2B	C	0.0613727	0.0613727	0.115865	0.11424	0.00846866	0.00726389
SHISAL2B	G	0.0477343	0.0477343	0.0846331	0.0846331	0.0233604	0.0224119
SHISAL2B	T	5.03939	0.712543	2.76474	0.330952	5.40142	0.379488
GGACT	A	0.694088	0.347171	1.99872	1.02511	0.276383	0.167012
GGACT	C	33.1596	1.73147	17.5217	1.74244	30.5763	1.95065
GGACT	G	0.283582	0.172584	1.1883	0.585465	0.0593301	0.0593301
GGACT	T	0.505851	0.041891	1.39994	0.45684	0.266431	0.151471
HACD2	A	0.615922	0.252591	0.247368	0.0114758	0.100512	0.0561969
HACD2	C	3.37801	2.85074	8.07134	0.564869	3.65334	2.67777
HACD2	G	10.8744	4.80931	5.27361	2.23286	14.5271	8.51021
HACD2	T	0.48984	0.376028	0.865278	0.218169	0.0587616	0.0297182
HELZ2	A	22.4684	0.238656	53.1268	1.4756	29.7264	0.249632
HELZ2	C	2.90071	0.465126	1.11446	0.53611	0.373965	0.0815886
HELZ2	G	0.753715	0.272482	0.679602	0.467369	0.325412	0.0685602
HELZ2	T	1.89469	0.846561	0.944781	0.053371	0.486499	0.0147692
LAMTOR5	A	1.44708	0.264931	1.50352	0.328585	0.249571	0.0892662
LAMTOR5	C	4.28509	0.462772	9.22323	1.55495	4.58929	0.402429
LAMTOR5	G	1.43339	0.371786	0.926074	0.201867	0.267756	0.129146
LAMTOR5	T	2.20509	0.292196	1.52109	0.285017	0.174971	0.103437
MACO1	A	2.7557	0.254127	5.04487	0.968313	0.968966	0.44001
MACO1	C	10.5048	0.560808	2.94607	1.04898	7.15396	1.59871
MACO1	G	2.00059	0.2482	3.20198	0.720804	0.771404	0.378831
MACO1	T	3.12339	0.473958	5.73079	0.577751	1.06964	0.48419
MAP3K1	A	0.542935	0.0571214	0.406995	0.0618416	0.113887	0.0580119
MAP3K1	C	0.199167	0.194161	0.094342	0.0688681	0.0716489	0.0716489
MAP3K1	G	0.763531	0.353002	0.294991	0.161718	0.405325	0.106727
MAP3K1	T	30.0539	1.58871	34.3634	1.7501	29.7266	2.7
MPC2	A	3.10737	0.388246	1.45328	0.311594	0.827257	0.318531
MPC2	C	4.64845	0.418519	28.6754	0.363684	2.65644	0.235172
MPC2	G	2.48426	0.230532	0.70967	0.135425	0.253899	0.081633
MPC2	T	2.3476	0.376188	0.908733	0.182711	0.400517	0.133486
PCSK9	A	32.156	1.37916	49.4357	2.22365	25.3343	2.74805
PCSK9	C	0.932417	0.416337	0.158667	0.0984496	0.150383	0.0825494
PCSK9	G	0.601711	0.0299604	0.327805	0.118366	0.0220039	0.0123122
PCSK9	T	0.91644	0.326937	0.4741	0.155686	0.403846	0.270788
PPP1R12C	A	0.511892	0.150031	1.15413	0.287629	0.055101	0.055101
PPP1R12C	C	13.6957	1.36838	11.2016	0.129209	10.1854	0.8131
PPP1R12C	G	0.0676574	0.0591525	0.605931	0.101607	0	0
PPP1R12C	T	0.607109	0.461439	1.50942	0.639191	0.0192853	0.0192853
SNHG28	A	3.77936	1.17744	2.052	0.274937	1.15305	0.547319
SNHG28	C	5.79896	0.901351	29.7206	2.64843	4.57008	0.0544365
SNHG28	G	3.05046	0.441159	1.16597	0.436631	1.00157	0.304964
SNHG28	T	5.89022	0.334502	2.7674	0.578726	2.13624	0.719499
TENM3	A	0.00776839	0.00399751	0.0403513	0.0312111	0.00974135	0.00555115
TENM3	C	0.0385789	0.0241215	0.00857895	0.00285123	0.00910629	0.00155303
TENM3	G	0.195901	0.187585	0.189174	0.179185	0.0142123	0.00496693
TENM3	T	55.8294	10.3711	56.9188	7.59095	54.1568	1.76458
TPH2	A	0.70802	0.0577869	0.789704	0.234226	0.22792	0.0490498
TPH2	C	1.21905	0.234984	2.04826	0.211416	0.371563	0.136129
TPH2	G	0.13924	0.0530359	0.276648	0.195828	0.0680849	0.0319339
TPH2	T	0.37341	0.0337129	0.544847	0.167721	0.112719	0.0570822
XRCC6	A	27.2633	2.71432	32.6735	1.62955	35.1355	3.53896
XRCC6	C	0.381909	0.225348	0.154891	0.085665	0.0384023	0.0360074
XRCC6	G	0.347015	0.126285	0.437841	0.0714562	0.0205098	0.0106763
XRCC6	T	0.894755	0.44171	0.493291	0.0861928	0.10553	0.0635194
ZSCAN25	A	43.8642	1.75582	43.6037	3.82901	39.9866	2.22878
ZSCAN25	C	0.161975	0.097966	0.0988693	0.0529158	0.0376848	0.0189918
ZSCAN25	G	0.358681	0.0569631	0.354747	0.0438988	0.0710216	0.0329368
ZSCAN25	T	0.508103	0.0578381	0.556732	0.139088	0.172758	0.0388853

### Sheet: Overall_mutation_rate
Cas9 vs iFE
sgRNA_targets	Tools	%Reads_total_mutation_mean	%Reads_total_mutation_sem
HELZ2	SpCas9	86.7324	2.22648
	SpCas9 iFE	88.3872	1.20071
MPC2	SpCas9	71.5185	1.84357
	SpCas9 iFE	79.4264	2.38507
EPOP	SpCas9	76.0416	1.79713
	SpCas9 iFE	84.8246	4.06083
SNHG28	SpCas9	73.2537	2.21143
	SpCas9 iFE	74.387	5.15025
PCSK9	SpCas9	74.6882	3.24239
	SpCas9 iFE	81.8491	2.0984
XRCC6	SpCas9	56.7735	5.63255
	SpCas9 iFE	62.1704	4.09454
MAP3K1	SpCas9	89.2769	1.84299
	SpCas9 iFE	89.3538	1.3428
CD34	SpCas9	63.466	3.83092
	SpCas9 iFE	68.617	4.25415
TENM3	SpCas9	69.2196	11.4505
	SpCas9 iFE	73.0946	9.26965
ZSCAN25	SpCas9	72.0981	2.44607
	SpCas9 iFE	67.8083	3.9602
Cas9 vs dFE
sgRNA_targets	Tools	%Reads_total_mutation_mean	%Reads_total_mutation_sem
ATP5MC1	SpCas9	93.154	0.761341
	SpCas9 dFE	87.061	2.60607
PPP1R12C	SpCas9	71.2328	5.21734
	SpCas9 dFE	75.2913	1.27929
CCDC189	SpCas9	81.6363	3.53638
	SpCas9 dFE	79.1207	2.35937
MPC2	SpCas9	71.5185	1.84357
	SpCas9 dFE	64.4561	4.27606
TPH2	SpCas9	57.061	2.56406
	SpCas9 dFE	54.254	2.66966
LAMTOR5	SpCas9	84.5836	2.61986
	SpCas9 dFE	76.7437	3.11786
AR	SpCas9	80.1363	3.48846
	SpCas9 dFE	66.9474	1.38339
GGACT	SpCas9	81.2396	1.64685
	SpCas9 dFE	72.7913	3.56282
HELZ2	SpCas9	86.7324	2.22648
	SpCas9 dFE	80.9676	1.6555
SNHG28	SpCas9	73.2537	2.21143
	SpCas9 dFE	72.0592	2.70583
Cas9 vs iFE vs HiFi iFE
sgRNA_targets	Tools	%Reads_total_mutation_mean	%Reads_total_mutation_sem
PCSK9	SpCas9	75.9988	4.06972
	SpCas9 iFE	76.2018	4.51902
	Hifi Cas9	83.0072	3.43385
	Hifi iFE	83.2116	1.4019
MPC2	SpCas9	52.3603	1.12401
	SpCas9 iFE	63.8162	2.2423
	Hifi Cas9	37.119	3.5397
	Hifi iFE	32.3531	1.33937
CD34	SpCas9	62.9228	1.79089
	SpCas9 iFE	66.786	3.42632
	Hifi Cas9	68.5273	2.91496
	Hifi iFE	66.4541	0.826758
XRCC6	SpCas9	45.7008	1.94455
	SpCas9 iFE	50.76	4.63663
	Hifi Cas9	1.276	0.386718
	Hifi iFE	3.51745	1.79129
Cas9 vs dFE vs HiFi dFE
sgRNA_targets	Tools	%Reads_total_mutation_mean	%Reads_total_mutation_sem
CCDC189	SpCas9	82.002	3.47077
	SpCas9 dFE	74.6729	2.91238
	Hifi Cas9	61.282	3.832
	Hifi dFE	58.5844	1.836
ATP5MC1	SpCas9	92.1684	1.35837
	SpCas9 dFE	87.374	1.72928
	Hifi Cas9	34.8933	2.81309
	Hifi dFE	46.6779	2.5278
TPH2	SpCas9	56.0664	1.59006
	SpCas9 dFE	45.8425	2.76797
	Hifi Cas9	67.5997	1.77597
	Hifi dFE	40.4624	3.80181
MPC2	SpCas9	52.3603	1.12401
	SpCas9 dFE	43.0968	3.63329
	Hifi Cas9	37.119	3.5397
	Hifi dFE	26.3455	2.28609
GGACT	SpCas9	84.3176	2.69378
	SpCas9 dFE	70.6622	2.64039
	Hifi Cas9	90.8282	1.71065
	Hifi dFE	68.9506	1.06013
PPP1R12C	SpCas9	69.192	0.883282
	SpCas9 dFE	67.6919	3.10496
	Hifi Cas9	6.51669	1.8247
	Hifi dFE	11.0093	2.62661
MAP3K1	SpCas9	89.4162	0.583908
	SpCas9 dFE	88.517	1.46034
	Hifi Cas9	23.3199	4.9169
	Hifi dFE	32.8865	2.81374
PCSK9	SpCas9	75.9988	4.06972
	SpCas9 dFE	71.298	3.35336
	Hifi Cas9	83.0072	3.43385
	Hifi dFE	71.1917	1.29087
